# Na_2_CO_3_-Responsive Photosynthetic and ROS Scavenging Mechanisms in Chloroplasts of Alkaligrass Revealed by Phosphoproteomics

**DOI:** 10.1101/871046

**Authors:** Jinwei Suo, Heng Zhang, Qi Zhao, Nan Zhang, Yongxue Zhang, Ying Li, Baohua Song, Juanjuan Yu, Jian’guo Cao, Tai Wang, Ji Luo, Lihai Guo, Jun Ma, Xumin Zhang, Yimin She, Lianwei Peng, Weimin Ma, Siyi Guo, Yuchen Miao, Sixue Chen, Zhi Qin, Shaojun Dai

## Abstract

Alkali-salinity exerts severe osmotic, ionic and high-pH stresses to plants. To understand the alkali-salinity responsive mechanisms underlying photosynthetic modulation and reactive oxygen species (ROS) homeostasis, physiological and diverse quantitative proteomics analyses of alkaligrass (*Puccinellia tenuiflora*) under Na_2_CO_3_ stress were conducted. In addition, Western blot, real-time PCR, and transgenic techniques were applied to validate the proteomic results and test the functions of the Na_2_CO_3_-responsive proteins. A total of 104 and 102 Na_2_CO_3_-responsive proteins were identified in leaves and chloroplasts, respectively. In addition, 84 Na_2_CO_3_-responsive phosphoproteins were identified, including 56 new phosphorylation sites in 56 phosphoproteins from chloroplasts, which are crucial for the regulation of photosynthesis, ion transport, signal transduction and energy homeostasis. A full-length *PtFBA* encoding an alkaligrass chloroplastic fructose-bisphosphate aldolase (FBA) was overexpressed in wild-type cells of cyanobacterium *Synechocystis* sp. Strain PCC 6803, leading to enhanced Na_2_CO_3_ tolerance. All these results indicate that thermal dissipation, state transition, cyclic electron transport, photorespiration, repair of photosystem (PS) II, PSI activity, and ROS homeostasis were altered in response to Na_2_CO_3_ stress, and they have improved our understanding of the Na_2_CO_3_-responsive mechanisms in halophytes.
