## Supplemental Table 1 for "Na_2_CO_3_-Responsive Photosynthetic and ROS Scavenging Mechanisms in Chloroplasts of Alkaligrass Revealed by Phosphoproteomics"

### Sheet: sheet1
Table S1 Detailed information of Na2CO3-responsive proteins in alkaligrass leaves identified by MALDI-TOF MS/MS
Spot no.(a)	Protein name(b)	Plant species(c)	Accession no.(d)	Thr. MM(Da) /pI(e)	Exp. MM(Da) /pI(f)	Sco(g)	QM(h)	Cov (%)(i)	The sequence of the identified peptides(j)	Protein abundance on 2DE gel(k)
										0mM					150mM-12h					200mM-12h					150mM-24h					200mM-24h
										Replicate 1	Replicate 2	Replicate 3	Average	S.D.	Replicate 1	Replicate 2	Replicate 3	Average	S.D.	Replicate 1	Replicate 2	Replicate 3	Average	S.D.	Replicate 1	Replicate 2	Replicate 3	Average	S.D.	Replicate 1	Replicate 2	Replicate 3	Average	S.D.
	Photosynthesis (37)
	Chlorophyll a/b binding protein (6)
2778	Light harvesting chlorophyll a-b binding protein (Lhca1)	Triticum aestivum	ACO06087/gi|225690802	31,427/6.12	23,380/5.30	108	2	8	R.FKESEIYHCR.W K.KYPGGAFDPLGFSK.D	0.205	0.205986	0.203848	0.204945	0.00107007	0.169	0.167008	0.170886	0.168965	0.00193924	0.281	0.286677	0.274808	0.280828	0.00593636	0.12	0.119382	0.123182	0.120855	0.00203908	0.189	0.18692	0.183901	0.186607	0.00256387
3117	Light harvesting chlorophyll a-b binding protein, chloroplast (Lhca5)	Leymus secalinus	AFS34654/gi|406362893	20,709/6.34	16,059/4.91	121	5	15	R.TAMMGVVGMIAPEALGK.V + Oxidation (M) R.RLQDWYNPGSMGK.Q R.RLQDWYNPGSMGK.Q + Oxidation (M) R.LQDWYNPGSMGK.Q R.LQDWYNPGSMGK.Q + Oxidation (M)	0.039	0.037896	0.0366326	0.0378429	0.00118459	0.024	0.0221258	0.0240455	0.0233904	0.00109544	0.022	0.0216719	0.0216298	0.0217672	0.000202678	0.029	0.0287691	0.0301461	0.0293051	0.000737449	0.037	0.0357722	0.0349124	0.0358949	0.00104919
2569	Light harvesting chlorophyll a-b binding protein, chloroplast (Lhcb1)	Triticum aestivum	ADL41158/gi|302566696	28,367/5.14	27,171/4.86	161	2	12	K.AKPVSSGSPWYGSDR.V R.WAMLGALGCVFPELLAR.N	0.447	0.448052	0.448519	0.447857	0.000778048	0.199	0.191522	0.199252	0.196591	0.00439198	0.329	0.334511	0.326759	0.33009	0.00398929	0.24	0.235235	0.246641	0.240625	0.00572866	0.591	0.593291	0.581271	0.588521	0.00638204
4491	Light harvesting chlorophyll a-b binding protein, chloroplast (Lhcb1)	Triticum aestivum	ADL41158/gi|302566696	28,367/5.14	27,323/4.72	81	2	12	K.AKPVSSGSPWYGSDR.V R.WAMLGALGCVFPELLAR.N	0.041	0.040884	0.0402828	0.0407223	0.000384983	0.043	0.0420698	0.0442993	0.043123	0.00111983	0.05	0.0496637	0.0486858	0.0494498	0.000682704	0.034	0.0320955	0.0336095	0.033235	0.00100597	0.084	0.0847933	0.0828779	0.0838904	0.000962392
4019	Light harvesting chlorophyll a-b binding protein of LHCII type II (Lhcb2)	Oryza sativa Japonica Group	AAC15992/gi|3126854	28,564/5.62	27,852/6.81	86	2	9	K.SAPQSIWYGPDRPK.Y R.NRELEVIHSR.W	0.038	0.038246	0.0371262	0.0377907	0.0005885	0.024	0.0228839	0.0241571	0.0236803	0.00069419	0.058	0.0578405	0.0570245	0.0576217	0.000523274	0.046	0.0446772	0.0459619	0.0455464	0.000752961	0.049	0.0497066	0.0481397	0.0489488	0.000784705
4501	Light harvesting chlorophyll a-b binding protein CP29, photosystem II (CP29)	Hordeum vulgare subsp. vulgare	CAA44777/gi|18958	30,839/5.33	28,338/4.83	201	4	20	R.IYLPNGLLDR.S K.YQAFELIHAR.W R.WAMLGAAGFIIPEALNK.F K.LHPGGPFDPLGLATDPDQAALLK.V	0.093	0.0894873	0.0991215	0.0938696	0.00487561	0.102	0.0930876	0.103578	0.0995552	0.0056564	0.083	0.0832814	0.0804793	0.0822536	0.00154299	0.076	0.0748455	0.077732	0.0761925	0.00145285	0.165	0.164873	0.164093	0.164655	0.000491117
	Photosystem II related protein (5)
2263	Oxygen-evolving enhancer protein 1,chloroplast (PsbO)	Leymus chinensis	ABQ52657/gi|147945622	34,719/6.08	31,545/4.92	209	3	16	K.DGIDYAAVTVQLPGGER.V K.QLVATGKPESFSGPFLVPSYR.G R.GGSTGYDNAVALPAGGR.G	0.136	0.137978	0.136128	0.136702	0.0011069	0.198	0.189321	0.204138	0.197153	0.00744472	0.192	0.192402	0.183242	0.189215	0.00517638	0.155	0.153521	0.158208	0.155576	0.00239606	0.216	0.223168	0.215493	0.21822	0.0042923
2264	Oxygen-evolving enhancer protein 1,chloroplast (PsbO)	Leymus chinensis	ABQ52657/gi|147945622	34,719/6.08	31,049/5.00	350	4	19	K.RLTFDEIQSK.T K.DGIDYAAVTVQLPGGER.V K.QLVATGKPESFSGPFLVPSYR.G R.GGSTGYDNAVALPAGGR.G	1.56	1.57212	1.46684	1.53299	0.0576043	1.89	1.89333	1.97654	1.91996	0.0490309	2.06	2.08393	2.03532	2.05975	0.024306	1.89	1.85641	1.89392	1.88011	0.0206182	2.44	2.42737	2.37772	2.41503	0.0329227
2282	Oxygen-evolving enhancer protein 1,chloroplast (PsbO)	Leymus chinensis	ABQ52657/gi|147945622	34,719/6.08	31,284/5.09	170	3	16	K.DGIDYAAVTVQLPGGER.V K.QLVATGKPESFSGPFLVPSYR.G R.GGSTGYDNAVALPAGGR.G	0.232	0.229214	0.233124	0.231446	0.00201301	0.312	0.297946	0.315089	0.308345	0.00913728	0.411	0.419533	0.410164	0.413566	0.00518474	0.204	0.201576	0.208179	0.204585	0.00334015	0.277	0.277917	0.266098	0.273672	0.00657499
3303	Oxygen-evolving enhancer protein 1,chloroplast (PsbO)	Leymus chinensis	ABQ52657/gi|147945622	34,719/6.08	13,459/5.68	132	5	20	K.RLTFDEIQSK.T K.FCLEPTSFTVK.A K.QLVATGKPESFSGPFLVPSYR.G R.GGSTGYDNAVALPAGGR.G R.GGSTGYDNAVALPAGGRGDEEELAK.E	0.054	0.0535757	0.0534988	0.0536915	0.000269921	0.054	0.0529586	0.056547	0.0545019	0.00184609	0.044	0.0434297	0.0433114	0.0435804	0.000368195	0.057	0.0562581	0.0571167	0.0567916	0.000465695	0.066	0.0669898	0.0652005	0.0660634	0.000896335
4512	Oxygen-evolving enhancer protein 1,chloroplast (PsbO)	Leymus chinensis	ABQ52657/gi|147945622	34,719/6.08	31,545/4.89	195	3	16	K.DGIDYAAVTVQLPGGER.V K.QLVATGKPESFSGPFLVPSYR.G R.GGSTGYDNAVALPAGGR.G	0.052	0.0512386	0.0502263	0.051155	0.000889803	0.054	0.0532274	0.0557708	0.0543327	0.00130394	0.073	0.074602	0.0730728	0.0735583	0.000904632	0.048	0.048582	0.0499115	0.0488312	0.000979807	0.108	0.108349	0.102685	0.106345	0.00317416
	Photosynthetic electron transfer chain related protein (2)
4030	Ferredoxin-NADP(+) reductase (FNR)	Triticum aestivum	CAD30024/gi|20302471	39,181/8.29	34,767/6.95	147	3	14	K.GVCSNFLCDLKPGADVNITGPVGK.E K.DPNATIIMLATGTGIAPFR.S K.EGIDWIDYR.K	0.284	0.288814	0.284076	0.28563	0.00275769	0.304	0.297033	0.311791	0.304275	0.00738283	0.172	0.170225	0.162453	0.168226	0.00507773	0.253	0.251439	0.257656	0.254032	0.00323435	0.225	0.233209	0.224697	0.227635	0.00482931
4066	Ferredoxin-NADP(+) reductase (FNR)	Spinacia oleracea	AAA34029/gi|170111	41,399/8.67	36,321/6.35	140	2	7	K.DPNATIIMLGTGTGIAPFR.S K.KAEQWNVEVY.-	0.202	0.204315	0.198749	0.201688	0.00279609	0.255	0.251814	0.258339	0.255051	0.0032628	0.17	0.169965	0.16532	0.168428	0.00269195	0.185	0.183563	0.182794	0.183786	0.00111973	0.101	0.100564	0.100385	0.10065	0.000316323
	Calvin cycle (22)
4006	Predicted protein, containing cd00884, carbonic anhydrase domain (CA)*	Hordeum vulgare subsp. vulgare	BAK00501/gi|326524235	25,214/8.04	24,844/6.68	117	2	14	R.VCPSVTLGLEPGEAFTVR.N K.DGADDSFHFVEDWVR.I	0.083	0.0822101	0.0809562	0.0820554	0.00103064	0.111	0.109282	0.117947	0.112743	0.00458793	0.114	0.115652	0.10905	0.112901	0.00343555	0.055	0.0526487	0.0540002	0.053883	0.00118003	0.044	0.0420087	0.040802	0.0422702	0.00161496
4008	Carbonic anhydrase, chloroplastic isoform X1 (CA)	Brachypodium distachyon	XP_010232070/gi|721642855	28,104/8.34	24,904/6.72	284	5	21	K.YMVFACADSR.V K.YMVFACADSR.V + Oxidation (M) R.VCPSVTLGLEPGEAFTVR.N K.DGADDSFHFVEDWVR.I K.LVGGHYDFVSGK.F	0.181	0.184316	0.180391	0.181902	0.00211236	0.163	0.152563	0.164695	0.160086	0.00657	0.136	0.129179	0.131463	0.132214	0.00347196	0.124	0.125071	0.131446	0.126839	0.00402556	0.096	0.0976838	0.10353	0.0990713	0.00395209
4196	Carbonic anhydrase, chloroplastic isoform X1 (CA)	Brachypodium distachyon	XP_010232070/gi|721642855	28,104/8.34	24,450/6.22	221	3	16	K.YMVFACADSR.V R.VCPSVTLGLEPGEAFTVR.N K.DGADDSFHFVEDWVR.I	0.024	0.0215442	0.0209026	0.0221489	0.00163485	0.017	0.0185093	0.0197384	0.0184159	0.00137159	0.029	0.0333531	0.0329872	0.0317801	0.00241458	0.03	0.0306018	0.0312727	0.0306248	0.000636663	0.022	0.020561	0.0200462	0.0208691	0.00101268
4233	Carbonic anhydrase, chloroplastic isoform X1 (CA)	Brachypodium distachyon	XP_010232070/gi|721642855	28,104/8.34	25,427/5.81	221	4	16	K.YMVFACADSR.V + Oxidation (M) K.YMVFACADSR.V R.VCPSVTLGLEPGEAFTVR.N K.DGADDSFHFVEDWVR.I	0.02	0.0180121	0.0178392	0.0186171	0.00120074	0.018	0.0152221	0.0162661	0.0164961	0.00140316	0.01	0.0106487	0.0101536	0.0102674	0.000339001	0.021	0.0175142	0.0174459	0.0186534	0.00203253	0.022	0.0209724	0.0203333	0.0211019	0.000840863
1698	Ribulose-1,5-bisphosphate carboxylase activase A, chloroplastic isoform X1 (RCA)	Brachypodium distachyon	XP_010237358/gi|721674660	52,371/5.68	42,408/5.41	380	4	17	K.GIVDALFQAPMGDGTHEAVLSSYEYISQGLR.Q K.MCCLFINDLDAGAGR.M R.VPIIVTGNDFSTLYAPLIR.D K.IVDTFPGQSIDFFGALR.A	0.201	0.190662	0.194867	0.19551	0.00519888	0.214	0.190374	0.201993	0.202122	0.0118135	0.239	0.237972	0.234544	0.237172	0.00233323	0.374	0.346521	0.366315	0.362279	0.0141772	0.235	0.238967	0.225816	0.233261	0.00674576
1438	Ribulose-1,5-bisphosphate carboxylase activase (RCA)	Triticum aestivum	AAP72270/gi|37783283	22,493/4.98	50,539/5.05	163	2	17	R.VPIVVTGNDFSTLYAPLIR.D K.IVDTFPGQSIDFFGALR.A	0.014	0.014761	0.0146549	0.014472	0.000412163	0.017	0.0156874	0.016272	0.0163198	0.000657604	0.021	0.0236302	0.0223657	0.022332	0.00131542	0.015	0.0134697	0.0137494	0.014073	0.000814867	0.019	0.0164154	0.0161157	0.017177	0.00158583
1702	Ribulose-1,5-bisphosphate carboxylase activase, chloroplastic-like (RCA)	Eucalyptus grandis	XP_010037804/gi|702498833	49,294/6.4	42,610/5.55	310	4	13	K.MCCLFINDLDAGAGR.L R.VPIIVTGNDFSTLYAPLIR.D K.LVDTFPGQSIDFFGAIR.A K.EGPPTFEQPR.M	0.1	0.0975496	0.0995279	0.0990258	0.00130006	0.123	0.12299	0.130067	0.125352	0.00408302	0.089	0.09662	0.0947701	0.0934634	0.00397451	0.083	0.08746	0.0966517	0.0890372	0.00696118	0.067	0.0707312	0.0679708	0.0685673	0.00193581
1065	RuBisCO large subunit-binding protein alpha subunit (RBP)	Brachypodium distachyon	XP_003558045/gi|357112497	61,688/5.31	67,272/5.09	89	2	5	K.EILPLLEQTTQLR.A K.DLGLLVEKTTVEQLGIAR.K	0.018	0.0171741	0.017584	0.017586	0.000412954	0.028	0.0262437	0.0267554	0.0269997	0.000903277	0.029	0.0283147	0.0282398	0.0285182	0.000418957	0.03	0.029439	0.0306568	0.0300319	0.000609528	0.028	0.0273774	0.0263978	0.0272584	0.000807702
974	RuBisCO large subunit-binding protein beta subunit, chloroplastic (RBP)	Triticum urartu	EMS68298/gi|474438538	83,354/7.79	72,116/5.82	412	8	14	K.LADLVGVTLGPK.G K.TNDLAGDGTTTSVVLAQGLIAEGVK.V K.VIAAGANPVQITR.G R.GYISPYFVTDSEK.M R.DLINVLEEAIR.G R.KTQYLDDIAILTGGTVIR.D K.TQYLDDIAILTGGTVIR.D K.AAVEEGIVVGGGCTLLR.L	0.153	0.149427	0.15243	0.151619	0.0019196	0.206	0.201056	0.206749	0.204602	0.00309339	0.119	0.115254	0.110534	0.114929	0.00424233	0.226	0.211423	0.226485	0.221303	0.00855948	0.134	0.139359	0.135038	0.136132	0.00284216
3120	Ribulose-1,5-bisphosphate carboxylase small chain PW9, chloroplastic-like (RBS)	Brachypodium distachyon	XP_003573910/gi|357146204	19,728/8.97	15,995/5.65	139	3	16	K.WVPCLEFSK.V R.EHGNSPGYYDGR.Y K.EYPDAYVR.I	0.136	0.13935	0.140365	0.138572	0.00228422	0.089	0.0831738	0.0860353	0.0860697	0.00291325	0.114	0.113848	0.113803	0.113884	0.00010323	0.118	0.11897	0.122532	0.119834	0.00238634	0.083	0.0805079	0.0788125	0.0807735	0.00210634
3137	Ribulose-1,5-bisphosphate carboxylase small chain PW9, chloroplastic-like (RBS)	Brachypodium distachyon	XP_003573910/gi|357146204	19,728/8.97	15,197/6.30	159	3	16	K.WVPCLEFSK.V R.EHGNSPGYYDGR.Y K.EYPDAYVR.I	2.491	2.54395	2.49934	2.51143	0.0284702	1.96	2.00158	2.1771	2.04623	0.115231	2.21	2.22874	2.18429	2.20768	0.0223159	2.07	2.00691	2.06763	2.04818	0.0357605	1.63	1.64212	1.60944	1.62719	0.0165206
3147	Ribulose-1,5-bisphosphate carboxylase small chain PW9, chloroplastic-like (RBS)	Brachypodium distachyon	XP_003573910/gi|357146204	19,728/8.97	15,442/5.71	87	2	11	R.EHGNSPGYYDGR.Y K.EYPDAYVR.I	0.073	0.0771083	0.0750015	0.0750366	0.00205437	0.06	0.0595231	0.0639436	0.0611556	0.00242625	0.092	0.0993676	0.0964154	0.0959277	0.00370794	0.042	0.0389478	0.039506	0.0401513	0.00162519	0.059	0.0593959	0.0570072	0.0584677	0.00128023
3231	Ribulose-1,5-bisphosphate carboxylase small chain PW9, chloroplastic-like (RBS)	Brachypodium distachyon	XP_003573910/gi|357146204	19,728/8.97	14,347/5.25	108	3	16	K.WVPCLEFSK.V R.EHGNSPGYYDGR.Y K.EYPDAYVR.I	0.117	0.117896	0.116545	0.117147	0.000687391	0.123	0.116731	0.125262	0.121664	0.00441956	0.16	0.162154	0.15819	0.160115	0.00198449	0.108	0.112246	0.0980465	0.106097	0.00728842	0.1	0.0981358	0.0941504	0.0974287	0.00298821
3232	Ribulose-1,5-bisphosphate carboxylase small chain PW9, chloroplastic-like (RBS)	Brachypodium distachyon	XP_003573910/gi|357146204	19,728/8.97	14,474/6.30	91	2	11	R.EHGNSPGYYDGR.Y K.EYPDAYVR.I	0.047	0.0463727	0.0466378	0.0466702	0.0003149	0.043	0.0467947	0.0501775	0.0466574	0.00359072	0.051	0.0509016	0.0497069	0.0505362	0.000719849	0.028	0.0281108	0.0287072	0.0282727	0.000380373	0.03	0.0304452	0.029563	0.0300027	0.000441106
1866	Glyceraldehyde 3-phosphate dehydrogenase subunit A (GAPDH)	Scherffelia dubia	ABD37955/gi|87330881	41,524/9.15	38,929/6.56	127	3	6	K.KTFAEEVNQAFR.D K.TFAEEVNQAFR.D K.IVAWYDNEWGYSQR.V	0.06	0.0601866	0.0590183	0.059735	0.000627625	0.047	0.0447112	0.0455114	0.0457409	0.00116153	0.087	0.0846693	0.0798177	0.083829	0.00366414	0.075	0.0769773	0.0769993	0.0763255	0.001148	0.071	0.0695397	0.0666047	0.0690481	0.0022385
1917	Glyceraldehyde 3-phosphate dehydrogenase A, chloroplastic (GAPDH)	Brachypodium distachyon	XP_003579898/gi|357163943	43,1110/7.01	38,001/6.72	322	5	23	K.YDSTLGIFDADVKPVGDNAISVDGK.V R.NPSNLPWGEMGIDLVIEGTGVFVDR.D + Oxidation (M) K.GILDVCDEPLVSVDFR.C K.VIAWYDNEWGYSQR.V R.VVDLADIVANQWK.-	0.124	0.127242	0.126415	0.125886	0.00168457	0.075	0.0744999	0.0774812	0.0756604	0.00159659	0.035	0.0359924	0.0342827	0.0350917	0.000858531	0.115	0.111879	0.110886	0.112588	0.00214677	0.095	0.099383	0.0915121	0.0952984	0.00394392
1634	Predicted protein, glyceraldehyde 3-phosphate dehydrogenase B, chloroplast (GAPDH)*	Hordeum vulgare subsp. vulgare	BAJ86633/gi|326507780	47,357/5.9	44,397/5.81	255	4	13	R.ENSPLEVIVINDSGGVR.N K.GTMTTTHSYTGDQR.L + Oxidation (M) K.TGITADDVNAAFR.K K.VVAWYDNEWGYSQR.V	0.067	0.065304	0.0666763	0.0663268	0.000900408	0.109	0.106689	0.109227	0.108305	0.00140438	0.065	0.0678141	0.0634735	0.0654292	0.0022019	0.14	0.140549	0.138722	0.139757	0.000937427	0.081	0.0838161	0.0809949	0.081937	0.00162735
1649	Predicted protein, glyceraldehyde 3-phosphate dehydrogenase B, chloroplast (GAPDH)*	Hordeum vulgare subsp. vulgare	BAJ86633/gi|326507780	47,357/5.9	43,978/6.01	142	3	9	R.ENSPLEVIVINDSGGVR.N K.TGITADDVNAAFR.K K.VVAWYDNEWGYSQR.V	0.2	0.201022	0.208768	0.203263	0.00479449	0.285	0.284307	0.28446	0.284589	0.000364065	0.245	0.245208	0.2296	0.239936	0.00895184	0.338	0.342502	0.356698	0.345733	0.00975884	0.165	0.176079	0.161599	0.167559	0.00757167
4109	Predicted protein, glyceraldehyde 3-phosphate dehydrogenase B, chloroplast (GAPDH)*	Hordeum vulgare subsp. vulgare	BAJ86633/gi|326507780	47,357/5.9	28,628/6.62	432	7	18	R.ENSPLEVIVINDSGGVR.N K.NIQVVSNRDPLK.L K.GTMTTTHSYTGDQR.L K.GTMTTTHSYTGDQR.L + Oxidation (M) K.AVSLVLPQLK.G K.TGITADDVNAAFR.K K.VVAWYDNEWGYSQR.V	0.066	0.0668434	0.0647229	0.0658554	0.00106762	0.109	0.107018	0.114496	0.110171	0.00387416	0.103	0.110671	0.103767	0.105813	0.00422488	0.075	0.0750975	0.0773446	0.075814	0.00132641	0.062	0.0644366	0.062989	0.0631419	0.00122547
4403	Triosephosphate isomerase, chloroplastic (TPI)	Secale cereale	P46225/gi|1174745	31,955/6	27,258/5.38	139	2	9	K.VMACIGELLEER.E K.VASPEQAQEVHAAVR.D	0.219	0.229373	0.220359	0.222911	0.00563764	0.22	0.210245	0.220228	0.216824	0.00569901	0.164	0.162795	0.15815	0.161648	0.00308897	0.119	0.121553	0.12289	0.121148	0.00197642	0.219	0.219363	0.209546	0.21597	0.00556602
2626	Ribulose-phosphate 3-epimerase, chloroplastic (RPE)	Brachypodium distachyon	XP_003558725/gi|357113872	29,438/7.7	26,148/6	221	2	12	K.AGADIVSVHCEQTATIHLHR.T K.GVNPWIEVDGGVSPK.N	0.169	0.168094	0.165728	0.167607	0.00168942	0.155	0.151389	0.159098	0.155162	0.00385706	0.27	0.273115	0.267354	0.270156	0.00288368	0.17	0.16261	0.166544	0.166385	0.00369758	0.103	0.101555	0.100393	0.101649	0.00130606
1748	Phosphoribulokinase (PRK)	Triticum aestivum	CAA41020/gi|21839	45,406/5.84	41,089/5.03	317	6	25	K.GGNPDSNTLISDTTTVICLDDYHSLDR.T K.FFNPVYLFDEGSTINWIPCGR.K K.FSYGPDTYFGQEVSVLEMDGQFDR.L K.HADFPGSNNGTGLFQTIVGLK.I K.IRDLYEQIIAER.A R.DLYEQIIAER.A	0.162	0.159085	0.161803	0.160963	0.00162909	0.226	0.222596	0.238025	0.228874	0.00810598	0.116	0.114717	0.110046	0.113588	0.00313354	0.124	0.122892	0.125167	0.12402	0.00113763	0.179	0.176854	0.170648	0.175501	0.00433735
	Photorespiration (2)
3879	Phosphoglycolate phosphatase 1B, chloroplastic-like (PGP)	Oryza brachyantha	XP_006652446/gi|573940071	39,724/6.02	33,355/5.02	178	5	19	K.IELKPGFYMEHDKDVGAVVVGFDR.Y K.DVGAVVVGFDR.Y K.VQYGTLCIR.E R.ENPGCLFIATNR.D R.DAVTHLTDAQEWAGGGSMVGAILGSTK.Q + Oxidation (M)	0.067	0.0685205	0.0679188	0.0678131	0.000765741	0.073	0.0716765	0.0742783	0.0729849	0.00130097	0.049	0.0496711	0.0477134	0.0487948	0.000994845	0.057	0.0559516	0.0576811	0.0568776	0.000871226	0.076	0.0769614	0.0745901	0.0758505	0.0011927
3235	Glycine decarboxylase (GDC)	Triticum aestivum	AAM92707/gi|22204118	21,578/4.99	14,359/4.60	143	2	12	K.YTSSHEWVK.N K.VKPSSPAELEGLLDSAK.Y	0.222	0.226701	0.219239	0.222647	0.0037728	0.196	0.185768	0.203808	0.195192	0.0090471	0.164	0.163615	0.164513	0.164043	0.000450518	0.238	0.247803	0.217745	0.234516	0.0153289	0.262	0.265861	0.257664	0.261842	0.00410079
	Carbohydrate and energy metabolism (22)
	Energy metabolism (11)
1027	ATP synthase CF1 α subunit	Elymus sibiricus	AAU06224/gi|51556908	55,549/6.03	68,995/5.86	198	5	16	R.IIGLGEIMSGELVEFAEGTR.G R.IAQIPVSEAYLGR.V K.GQNVICVYVAIGQR.A R.EAYPGDVFYLHSR.L K.QSQANPLPVEEQIATIYTGTR.G	0.014	0.0161962	0.0164754	0.0155572	0.00135578	0.027	0.0276085	0.0274039	0.0273375	0.000309642	0.02	0.0205297	0.018972	0.0198339	0.000792022	0.023	0.0237383	0.0244092	0.0237158	0.000704869	0.015	0.0130306	0.0127068	0.0135791	0.00124111
4274	ATP synthase CF1 α subunit	Festuca ovina	YP_007026550/gi|426406636	55,374/6.11	31,308/5.43	699	10	27	R.VVQVGDGIAR.I R.IIGLGEIMSGELVEFAEGTR.G R.IAQIPVSEAYLGR.V R.LIESPAPSIISR.R K.GQNVICVYVAIGQR.A R.HTLIIYDDLSK.Q R.EAYPGDVFYLHSR.L K.QSQANPLPVEEQIATIYTGTR.G K.DTKPQFQEILSSSK.T K.EAIQEQLER.F	0.036	0.0350157	0.0349187	0.0353115	0.000598257	0.025	0.0242465	0.0257179	0.0249881	0.000735772	0.036	0.0371207	0.0355285	0.0362164	0.000817861	0.032	0.0335959	0.0343304	0.0333088	0.00119144	0.015	0.0160608	0.0154375	0.0154994	0.000533105
1103	ATP synthase CF1 α subunit	Festuca ovina	YP_007026550/gi|426406636	55,374/6.11	65,180/5.97	455	8	22	R.IIGLGEIMSGELVEFAEGTR.G R.IAQIPVSEAYLGR.V R.LIESPAPSIISR.R K.GQNVICVYVAIGQR.A R.HTLIIYDDLSK.Q R.EAYPGDVFYLHSR.L K.QSQANPLPVEEQIATIYTGTR.G K.EAIQEQLER.F	0.031	0.0319888	0.0323989	0.0317959	0.000719123	0.045	0.0427514	0.0436177	0.0437897	0.00113412	0.047	0.0482871	0.0461842	0.0471571	0.00106022	0.051	0.0495595	0.0517569	0.0507721	0.00111628	0.037	0.0356576	0.034516	0.0357245	0.00124335
1109	ATP synthase CF1 α subunit	Festuca ovina	YP_007026550/gi|426406636	55,374/6.11	64,974/6.13	464	8	22	R.IIGLGEIMSGELVEFAEGTR.G R.IAQIPVSEAYLGR.V R.LIESPAPSIISR.R K.GQNVICVYVAIGQR.A R.HTLIIYDDLSK.Q R.EAYPGDVFYLHSR.L K.QSQANPLPVEEQIATIYTGTR.G K.EAIQEQLER.F	0.136	0.134483	0.13736	0.135948	0.00143921	0.19	0.187564	0.194824	0.190796	0.00369488	0.15	0.152916	0.141569	0.148162	0.00589264	0.13	0.12801	0.135082	0.131031	0.00364692	0.105	0.109284	0.103291	0.105858	0.00308732
1171	ATP synthase CF1 β subunit	Hordeum vulgare	CAA25114/gi|11583	53,842/5.11	62,853/5.13	236	6	19	K.LPYIYNALVVQSR.D K.QINVTCEVQQLLGNNR.V + Carbamidomethyl (C) R.IFNVLGEPVDNLGPVDSSATFPIHR.S K.AHGGVSVFGGVGER.T R.VGLTALTMAEYFR.D R.FVQAGSEVSALLGR.M	0.02	0.0225408	0.0225946	0.0217118	0.00148271	0.038	0.0374056	0.0400133	0.038473	0.00136667	0.035	0.0349706	0.0347139	0.0348948	0.000157381	0.031	0.0303712	0.0317908	0.031054	0.000711339	0.042	0.0431091	0.0420237	0.0423776	0.000633608
1195	ATP synthase CF1 β subunit	Triticum aestivum	NP_114266/gi|14017579	53,881/5.06	61,770/5.44	755	12	39	K.LPYIYNALVVQSR.D K.QINVTCEVQQLLGNNR.V R.GMEVIDTGAPLSVPVGGATLGR.I R.IFNVLGEPVDNLGPVDSSATFPIHR.S K.AHGGVSVFGGVGER.T K.VALVYGQMNEPPGAR.M R.VGLTALTMAEYFR.D K.QDVLLFIDNIFR.F R.FVQAGSEVSALLGR.M R.MPSAVGYQPTLSTEMGSLQER.I K.GIYPAVDPLDSTSTMLQPR.I R.IVGNEHYETAQR.V	0.155	0.147668	0.16513	0.155933	0.00876828	0.185	0.176995	0.190453	0.184149	0.00676921	0.241	0.244147	0.242074	0.242407	0.00159971	0.392	0.38725	0.405606	0.394952	0.0095274	0.169	0.173021	0.164391	0.168804	0.00431834
1140	ATP synthase CF1 β subunit	Oryza sativa Japonica Group	NP_039390/gi|11466794	54,037/5.47	63,955/5.38	176	7	21	K.LPYIYNALVVKSR.D K.QINVTCEVQQLLGNNR.V R.GMEVIDTGAPLSVPVGGATLGR.I K.AHGGVSVFGGVGER.T R.VGLTALTMAEYFR.D R.DVNKQDVLLFIDNIFR.F R.FVQAGSEVSALLGR.M	0.037	0.0353137	0.0357585	0.0360241	0.000873954	0.042	0.0411965	0.0430993	0.0420986	0.000955224	0.015	0.0161138	0.0158397	0.0156512	0.000580341	0.027	0.0253993	0.0263234	0.0262409	0.000803533	0.028	0.0275816	0.0266719	0.0274178	0.000679027
1179	ATP synthase CF1 β subunit	Agrostis tenerrima	ABH02572/gi|110915568	52,989/5.16	62,556/5.28	238	6	20	K.LPYIYNAIVVQSR.D R.GMEVIDTGAPLSVPVGGATLGR.I R.IFNVLGEPVDNLGPVDSSATFPIHR.S K.AHGGVSVFGGVGER.T R.VGLTALTMAEYFR.D R.IVGNEHYETAQR.V	0.019	0.0172888	0.0182357	0.0181748	0.000857222	0.025	0.0240381	0.0255867	0.0248749	0.000781839	0.028	0.0290643	0.0294343	0.0288329	0.000744631	0.041	0.038519	0.0401846	0.0399012	0.00126455	0.031	0.0324281	0.031198	0.031542	0.000773716
1193	ATP synthase CF1 β subunit	Agrostis tenerrima	ABH02572/gi|110915568	52,989/5.16	61,284/5.24	239	6	20	K.LPYIYNAIVVQSR.D R.GMEVIDTGAPLSVPVGGATLGR.I R.IFNVLGEPVDNLGPVDSSATFPIHR.S K.AHGGVSVFGGVGER.T R.VGLTALTMAEYFR.D R.IVGNEHYETAQR.V	0.208	0.204548	0.209886	0.207478	0.00270701	0.34	0.335405	0.347342	0.340916	0.00602095	0.395	0.396674	0.39104	0.394238	0.00289326	0.277	0.266894	0.283625	0.27584	0.00842564	0.289	0.294273	0.276955	0.286743	0.00887693
1220	ATP synthase β subunit	Triticum aestivum	CAA52636/gi|525291	59,326/5.56	60,419/5.50	523	9	24	R.LVLEVAQHLGENVVR.T R.IINVIGEPIDHK.G K.VVDLLAPYQR.G K.AHGGFSVFAGVGER.T R.DAEGQDVLLFIDNIFR.F R.FTQANSEVSALLGR.I R.IPSAVGYQPTLATDLGGLQER.I R.QISELGIYPAVDPLDSTSR.M R.MLSPHVLGVDHYNTAR.G	0.082	0.0795179	0.0831511	0.0815563	0.00185679	0.096	0.0931858	0.0999292	0.0963717	0.00338703	0.107	0.107584	0.103169	0.105918	0.00239826	0.129	0.122026	0.1306	0.127209	0.00455906	0.101	0.106456	0.0967636	0.101407	0.00485897
1817	ATP synthase γ subunit, chloroplastic	Triticum urartu	EMS56225/gi|474125362	52,111/7.52	39,700/6.06	56	2	4	R.VAIVVLTGER.G R.ALQESLASELAAR.M	0.045	0.0436676	0.0459209	0.0448628	0.0011329	0.039	0.0369307	0.0381908	0.0380405	0.00104281	0.087	0.0817456	0.0899505	0.086232	0.00415601	0.031	0.0309032	0.0323326	0.0314119	0.000798788	0.033	0.0344804	0.0323116	0.033264	0.00110824
	Mitochondrion respiratory chain (2)
988	Carbonic anhydrase-like 2 gamma subunit, mitochondrial (γCA)	Brachypodium distachyon	XP_010235460/gi|721663892	27,782/8.29	70,094/5.61	257	5	22	K.ITLGFCANVQER.C R.CVLHAAWSAPTGLPAETLVDR.Y R.YVTVGAYCLLR.S R.RIPTGELWAGNPAR.F R.IPTGELWAGNPAR.F	0.029	0.028007	0.028864	0.0286237	0.000538361	0.037	0.0378866	0.0388314	0.037906	0.000915854	0.028	0.0276609	0.0274599	0.0277069	0.000272977	0.044	0.0425341	0.0443564	0.0436302	0.000965804	0.041	0.0417754	0.0401181	0.0409645	0.00082922
4212	Carbonic anhydrase-like 2 gamma subunit, mitochondrial (γCA)	Brachypodium distachyon	XP_010235460/gi|721663892	27,782/8.29	29,236/6.49	115	4	13	R.QLVPLGQWLPK.V R.YVTVGAYCLLR.S R.RIPTGELWAGNPAR.F R.IPTGELWAGNPAR.F	0.022	0.0247784	0.0249115	0.0238966	0.00164388	0.021	0.0190435	0.0198759	0.0199731	0.000981868	0.022	0.021538	0.0212063	0.0215814	0.000398629	0.01	0.00994196	0.0105492	0.0101637	0.000335094	0.022	0.0214938	0.0213629	0.0216189	0.000336469
	TCA cycle (4)
4547	Dihydrolipoyl dehydrogenase, mitochondrial (DLD)	Brachypodium distachyon	XP_003568861/gi|357134512	52,727/6.93	66,009/6.97	116	3	14	R.LGSEVTVVEFAPDIVPSMDGEIR.K K.LTVEPAAGGEQTIIDADIVLVSAGR.V K.EGHVDYDTVPGVVYTHPEVASVGK.T	0.073	0.0707698	0.0721897	0.0719865	0.0011289	0.047	0.0448214	0.0462215	0.0460143	0.00110398	0.034	0.0348592	0.0328257	0.033895	0.00102081	0.052	0.0527138	0.0536004	0.0527714	0.000801753	0.049	0.0482149	0.0471116	0.0481088	0.000948658
1572	Os01g0654500, isocitrate dehydrogenase (IDH)*	Oryza sativa Japonica Group	NP_001043749/gi|115438939	46,356/6.34	46,479/6.35	72	4	8	K.YYDLGVLHR.D R.LVPGWTKPICIGR.H K.SKFEAAGIWYEHR.L K.FEAAGIWYEHR.L	0.029	0.0276957	0.0280985	0.0282647	0.000667851	0.023	0.0235066	0.0238621	0.0234562	0.000433251	0.033	0.0333095	0.0315195	0.0326097	0.000956711	0.036	0.0358443	0.0360499	0.0359647	0.000107241	0.018	0.0188962	0.0179816	0.0182926	0.000522814
910	Succinate dehydrogenase flavoprotein subunit (SDH)	Populus trichocarpa	XP_002310225/gi|224094759	70,557/6.4	75,737/6.26	220	4	10	R.SSYTVVDHTYDAVVVGAGGAGLR.A K.GSDWLGDQDAIQYMCR.E K.AVIELENYGLPFSR.T R.LGANSLLDIVVFGR.A	0.086	0.085404	0.0868559	0.0860866	0.000729817	0.048	0.0468981	0.0483429	0.047747	0.000754896	0.051	0.0526519	0.0503475	0.0513331	0.00118777	0.053	0.0525792	0.0545859	0.0533884	0.00105822	0.036	0.0374068	0.0353152	0.0362407	0.00106637
1982	Malate dehydrogenase, mitochondrial-like (MDH)	Brachypodium distachyon	XP_003567846/gi|357132456	35,600/8.54	37,067/6.79	99	3	8	K.KLFGVTTLDVVR.A K.LFGVTTLDVVR.A K.NGVEEVIGLGELSAFEK.E	0.182	0.181483	0.180524	0.181336	0.000748949	0.099	0.0888434	0.10388	0.0972411	0.00767105	0.12	0.122621	0.110981	0.117867	0.00610603	0.169	0.165996	0.169695	0.16823	0.00196595	0.139	0.139921	0.136954	0.138625	0.00151863
	Glycolysis (3)
1778	Predicted protein, fructose-bisphosphate aldolase, cytoplasmic (FBA)*	Hordeum vulgare subsp. vulgare	BAJ85287/gi|326493652	38,102/6.06	40,063/6.84	191	3	10	K.VDKGTVDIAGTDGETTTQGLDSLGAR.C K.GTVDIAGTDGETTTQGLDSLGAR.C K.ENVADAQATFLAR.C	0.203	0.205771	0.204505	0.204425	0.00138722	0.195	0.189312	0.197563	0.193958	0.00422298	0.135	0.135695	0.131186	0.13396	0.00242764	0.211	0.211511	0.20906	0.210524	0.00129307	0.138	0.140554	0.133888	0.137481	0.00336321
1862	Glyceraldehyde 3-phosphate dehydrogenase (GAPDH)	Puccinellia tenuiflora	AFS33113/gi|406055050	36,801/6.4	38,870/6.85	256	4	22	R.NPEEIPWGEAGADYVVESTGVFTDKDK.A R.VPTVDVSVVDLTVR.L K.GILGYVDEDLVSTDFQGDSR.S K.LVSWYDNEWGYSTR.V	0.101	0.103005	0.104056	0.102687	0.00155262	0.043	0.042373	0.043795	0.043056	0.000712652	0.038	0.0387522	0.036287	0.0376797	0.00126342	0.103	0.102053	0.104016	0.103023	0.000981702	0.08	0.0808396	0.0775137	0.0794511	0.00172956
4287	Glyceraldehyde 3-phosphate dehydrogenase 2, cytosolic (GAPDH)	Hordeum vulgare	P08477/gi|120668	33,443/6.2	31,760/5.14	440	6	22	K.YDTVHGQWK.H K.DAPMFVCGVNEK.E K.DAPMFVCGVNEK.E + Oxidation (M) R.VPTVDVSVVDLTVR.L K.GILGYVDEDLVSTDFQGDSR.S K.LVSWYDNEWGYSTR.V	0.104	0.10523	0.104557	0.104596	0.000615911	0.118	0.116016	0.118984	0.117667	0.00151182	0.076	0.0772455	0.0747236	0.0759897	0.00126098	0.104	0.106451	0.105878	0.105443	0.0012821	0.12	0.12231	0.118024	0.120111	0.00214517
	Pentose phosphate pathway (1)
3185	Predicted protein, containing pfam03446, 6-phosphogluconate dehydrogenase NAD binding domain (6PGD)*	Hordeum vulgare subsp. vulgare	BAJ91168/gi|326505858	30,560/5.97	15,185/4.97	103	2	11	K.KPAEDGQLVILAAGDK.A R.SLGLGDLDFSAVHEVLK.G	0.045	0.0456382	0.045495	0.0453777	0.000334871	0.038	0.0356242	0.0388559	0.0374934	0.00167436	0.044	0.0437607	0.042851	0.0435372	0.00060622	0.052	0.0496538	0.0507546	0.0508028	0.00117384	0.069	0.0677679	0.0666017	0.0677899	0.0011993
	Mannitol biosynthesis (1)
4068	NADPH-dependent mannose 6-phosphate reductase (M6PR)	Oryza sativa	BAD07953/gi|41053022	35,388/5.88	35,401/6.37	77	2	9	R.SIGISNYDIFLTR.D K.IKPAVNQIETHPYFQR.D	0.037	0.0385678	0.0381276	0.0378985	0.000808626	0.038	0.0374342	0.0396051	0.0383464	0.00112615	0.019	0.0186933	0.0178305	0.0185079	0.000606385	0.029	0.0302278	0.0311504	0.0301261	0.0010788	0.023	0.0247003	0.0240823	0.0239275	0.000860651
	Other metabolisms (17)
	Chlorophyll metabolism (5)
1695	Glutamate-1-semialdehyde 2,1-aminomutase, chloroplastic (GSA-AT)	Hordeum vulgare	P18492/gi|1170029	49,690/6.39	42,880/5.87	391	7	19	K.SVGGQPIVFDSVK.G R.FVNSGTEACMGALR.L R.FVNSGTEACMGALR.L + Oxidation (M) K.FEGCYHGHADSFLVK.A K.QDGALLVFDEVMTGFR.L R.LAYGGAQEYFGITPDVTTLGK.I K.IIGGGLPVGAYGGR.K	0.104	0.102164	0.105276	0.103813	0.00156438	0.109	0.103437	0.112964	0.108467	0.00478581	0.048	0.0501016	0.0470404	0.0483807	0.0015657	0.062	0.0611202	0.0626466	0.0619223	0.000766163	0.041	0.0414711	0.0398392	0.0407701	0.00083989
1818	Uroporphyrinogen decarboxylase (UROD)	Hordeum vulgare	Q42855/gi|2501646	36,644/5.84	39,670/6.36	125	2	9	K.GPVIYDPLR.T K.ETHPDLPLILYASGSGGLLER.L	0.028	0.025092	0.0258619	0.026318	0.00150669	0.024	0.0253349	0.0249304	0.0247551	0.000684498	0.028	0.0294465	0.0271912	0.0282126	0.00114258	0.046	0.0469372	0.0470889	0.0466754	0.000589782	0.025	0.0271046	0.0261436	0.0260827	0.00105362
4448	Coproporphyrinogen-III oxidase, chloroplastic (CPOX)	Triticum urartu	EMS67249/gi|474416618	34,864/6.02	37,012/5.73	396	6	26	K.AGVNVSVVYGVMPPDAYR.A K.NPFAPTLHFNYR.Y R.YFETDAPKDVPGAPR.S K.QACDKFDPSFYPR.F R.YVEFNLVYDR.G R.IESILVSLPLTAR.W	0.057	0.0586341	0.0597186	0.0584509	0.00136853	0.048	0.047046	0.0456635	0.0469032	0.00117478	0.08	0.0819101	0.0768708	0.0795936	0.00254411	0.073	0.0739122	0.0751667	0.0740263	0.00108785	0.053	0.0542389	0.0522986	0.0531792	0.00098248
1699	Magnesium-protoporyphyrin IX chelatase ChlI subunit, chloroplastic (MgCh)	Oryza sativa Indica Group	EAY90669/gi|125544530	44,823/5.51	42,812/5.03	122	4	13	K.ITMVDLPLGATEDR.V R.EGISISHPAR.F R.FILIGSGNPEEGELRPQLLDR.F R.FGMHAQVGTVR.D	0.053	0.0521722	0.0536273	0.0529332	0.000729849	0.061	0.0604796	0.0617721	0.0610839	0.000650322	0.045	0.0434287	0.0424896	0.0436394	0.0012684	0.039	0.0392437	0.0402762	0.0395066	0.000677512	0.038	0.0388298	0.0369708	0.0379335	0.000931281
4369	Magnesium-protoporyphyrin IX chelatase ChlI subunit, chloroplastic (MgCh)	Brachypodium distachyon	XP_003557120/gi|357110631	45,420/5.9	29,455/5.80	434	9	24	K.ESQRPVYPFPAIVGQDEMK.L K.ITMVDLPLGATEDR.V K.ITMVDLPLGATEDR.V + Oxidation (M) R.EGISISHPAR.F R.FILIGSGNPEEGELRPQLLDR.F R.FGMHAQVGTVR.D R.FGMHAQVGTVR.D + Oxidation (M) K.VCAELNVDGLR.G R.DTVTVEDIATVIPNCLR.H	0.053	0.0539678	0.0537695	0.0535791	0.000511222	0.038	0.0367455	0.0387151	0.0378202	0.000997034	0.039	0.0396778	0.0379209	0.0388662	0.000886056	0.033	0.0318007	0.0331603	0.0326537	0.000743026	0.042	0.0425107	0.0421116	0.0422074	0.000268499
	Nitrogen metabolism (2)
4517	Ferredoxin-nitrite reductase, chloroplast (NiR)	Oryza sativa Japonica Group	BAD53072/gi|53792338	70,256/6.88	73,033/6.27	84	3	6	R.NPVGNPLAGIDPDEIVDTR.S R.LADEYGSGELR.L K.IVEAADIFVGGR.V	0.032	0.0354011	0.0357804	0.0343938	0.00208178	0.035	0.0342434	0.0360466	0.0350967	0.000905478	0.039	0.0397885	0.0381111	0.0389665	0.000839201	0.046	0.0438459	0.0452318	0.0450259	0.00109171	0.022	0.0224609	0.0206996	0.0217202	0.000913386
4534	Ferredoxin-nitrite reductase, chloroplast (NiR)	Oryza sativa Japonica Group	BAD53072/gi|53792338	70,256/6.88	73,265/6.41	84	3	6	R.NPVGNPLAGIDPDEIVDTR.S R.LADEYGSGELR.L K.IVEAADIFVGGR.V	0.03	0.0308502	0.0313272	0.0307258	0.000672288	0.039	0.038238	0.0395579	0.038932	0.000662575	0.027	0.0270723	0.0255027	0.026525	0.000886075	0.024	0.0228059	0.0237234	0.0235098	0.000625058	0.039	0.0372506	0.0355218	0.0372575	0.00173911
	Nucleotide metabolism (2)
3013	Unknown, containing cd04413, nucleoside diphosphate kinase group I-like domain (NDPK)*	Zea mays	ACN31682/gi|223974989	26,014/9.04	17,845/6.63	149	3	14	R.TFIAIKPDGVQR.G R.NIIHGSDGPETAKDEIALWFEPK.E K.DEIALWFEPK.E	0.119	0.121773	0.114943	0.118572	0.00343506	0.149	0.145256	0.155721	0.149992	0.0053026	0.093	0.0944936	0.0907507	0.0927481	0.00188412	0.13	0.127692	0.130745	0.129479	0.00159179	0.095	0.0932798	0.0944519	0.0942439	0.00087876
3080	Os12g0548300, nucleoside diphosphate kinase 2, chloroplastic (NDPK)*	Oryza sativa Japonica Group	NP_001066971/gi|115488968	23,626/9.51	16,700/5.53	94	2	7	R.KLIGATNPLQAEPGTIR.G K.LIGATNPLQAEPGTIR.G	0.045	0.0471958	0.046532	0.0462426	0.00112614	0.042	0.0395066	0.0429729	0.0414932	0.00178787	0.065	0.0683129	0.0669974	0.0667701	0.00166811	0.052	0.0498118	0.0511132	0.050975	0.00110063	0.067	0.068029	0.0659287	0.0669859	0.00105022
	Amino acid metabolism (6)
1599	Aspartate aminotransferase, chloroplastic (AAT)	Triticum urartu	EMS51671/gi|473984289	52,199/6.77	45,750/5.85	178	4	12	K.ATADLLLGADNPVIK.Q R.VATLQSLSGTGSLR.L K.VLISSPTWGNHK.N R.IGAINVICSAPEVADR.V	0.048	0.0470105	0.0478675	0.047626	0.00053714	0.075	0.0772406	0.07726	0.0765002	0.00129925	0.065	0.0635642	0.0585952	0.0623865	0.0033609	0.065	0.0665993	0.0677947	0.0664647	0.00140221	0.056	0.0583536	0.0565498	0.0569678	0.00123122
1781	Glutamine synthetase, cytosolic (GS)	Arabidopsis thaliana	S18603/gi|99698	40,932/5.4	40,254/5.5	136	3	8	R.IIAEYIWIGGSGMDIR.S K.HKEHIAAYGEGNER.R K.EHIAAYGEGNER.R	0.069	0.0678055	0.0689666	0.0685907	0.000680208	0.085	0.0832853	0.0862552	0.0848468	0.00149086	0.093	0.0932668	0.0942366	0.0935011	0.000650753	0.078	0.0764734	0.0802112	0.0782282	0.00187932	0.133	0.132485	0.129825	0.13177	0.00170399
1007	Predicted protein, containing cd07940, 2-isopropylmalate synthase, N-terminal catalytic TIM barrel domain (IPMS)*	Hordeum vulgare subsp. vulgare	BAJ93533/gi|326533122	67,880/6.28	70,316/5.72	173	7	18	R.LGVDIIEAGFPASSPDDLDAVR.S R.SIAIEVGNTPVGEDGHVPVICGLSR.C R.DIDAAWEAVR.H R.SLGCPDVEFSPEDAGR.S K.GTYEIISPDDIGLTR.A K.AVDQIIQIPTILR.E R.EYSMTSVTEGIDAIATTR.V	0.02	0.0212074	0.0214585	0.0208886	0.000779753	0.023	0.0235304	0.0242729	0.0236011	0.000639388	0.015	0.0154545	0.0142336	0.014896	0.000617054	0.018	0.0174576	0.0186915	0.0180497	0.00061845	0.01	0.0124184	0.0113318	0.0112501	0.00121127
1503	S-adenosylmethionine synthetase (SAMS)	Hordeum vulgare subsp. vulgare	CAJ01702/gi|68655435	43,243/5.49	48,505/5.93	283	4	19	K.VLVNIEQQSPDIAQGVHGHFTK.R R.VHTVLISTQHDETVTNDEIAADLK.E K.YLDENTIFHLNPSGR.F R.FVIGGPHGDAGLTGR.K	0.049	0.0476119	0.0491129	0.0485749	0.00083592	0.044	0.0449704	0.045439	0.0448031	0.000733937	0.041	0.0418013	0.0391084	0.0406366	0.00138275	0.031	0.0320463	0.0326838	0.03191	0.000850131	0.013	0.0145135	0.0141477	0.0138871	0.000789695
1178	S-adenosyl-L-homocysteine hydrolase (SAHH)	Hordeum vulgare subsp. vulgare	CAJ01706/gi|68655456	49,960/5.81	62,359/5.91	388	5	16	R.WCSCNIFSTQDHAAAAIAR.D K.GETLEEYWWCTER.C K.SKFDNLYGCR.H K.TGIIVLAEGR.L K.SQSDYISIPIEGPYKPAAYR.Y	0.065	0.063644	0.0649846	0.0645429	0.000778479	0.099	0.0973423	0.0986471	0.0983298	0.000873213	0.081	0.0819397	0.077321	0.0800869	0.00244099	0.086	0.0846123	0.0874063	0.0860062	0.00139701	0.054	0.0552464	0.0530718	0.0541061	0.00109117
3873	Cysteine synthase, chloroplastic (CSase)	Triticum urartu	EMS61355/gi|474293105	98,315/5.04	35,804/5.09	445	7	10	K.SVLVEATSGNTGIGLAFIAASR.G K.TPNSYMLEQFDNPANPK.V + Oxidation (M) K.VHYETTGPEIWEDSK.G K.GKVDIFIGGIGTGGTISGAGR.F K.VDIFIGGIGTGGTISGAGR.F K.IQGIGAGFVPR.N R.YLSSVLFQSIR.E	0.111	0.112402	0.113347	0.11225	0.00118089	0.147	0.145617	0.147619	0.146745	0.00102501	0.049	0.0501089	0.0487311	0.04928	0.000730331	0.1	0.0979648	0.10366	0.100542	0.00288597	0.115	0.116108	0.11032	0.113809	0.00307221
	Formate metabolism (1)
1664	Predicted protein, formate dehydrogenase, mitochondrial (FDH)*	Hordeum vulgare subsp. vulgare	BAJ95739/gi|326507324	41,693/6.51	43,770/6.95	262	5	16	K.IVGVFYQAGEYADK.N K.IVGVFYQAGEYADKNPNFVGCVEGALGIR.D K.NPNFVGCVEGALGIR.D K.HIEDMHVLITTPFHPAYVTAER.I R.LKPFNCNLLYHDR.L	0.133	0.131528	0.133958	0.132829	0.00122403	0.104	0.100818	0.102413	0.10241	0.001591	0.095	0.0968704	0.0915469	0.0944724	0.00270068	0.079	0.0778776	0.0788415	0.078573	0.000607455	0.108	0.111969	0.104092	0.10802	0.00393854
	Fatty acid metabolism (1)
1446	ATP citrate lyase A-1 (ACL)	Arabidopsis thaliana	NP_172537/gi|15220186	46,991/5.39	50,300/5.45	61	2	3	K.KWGDIEFPLPFGR.V K.WGDIEFPLPFGR.V	0.049	0.0484143	0.0498277	0.0490807	0.000710145	0.031	0.0310156	0.0324525	0.0314894	0.000834134	0.032	0.0323679	0.0313481	0.0319053	0.000516449	0.038	0.0373747	0.0386455	0.0380067	0.000635427	0.029	0.0291834	0.0278199	0.0286678	0.000739978
	Stress and defense (4)
4149	Manganese superoxide dismutase (MnSOD)	Zea mays	AAA33512/gi|168624	25,563/7.11	24,944/6.35	124	2	10	K.HHATYVANYNK.A K.FNGGGHVNHSIFWK.N	0.096	0.0957426	0.093193	0.0949785	0.00155166	0.095	0.0926308	0.0974169	0.0950159	0.00239309	0.095	0.0970753	0.0903511	0.0941421	0.00344321	0.108	0.109835	0.10853	0.108788	0.000944383	0.067	0.0665345	0.0646735	0.0660693	0.00123103
2618	Predicted protein, containing cd03187, glutathione S-transferase C-terminal alpha helical domain (GST)*	Hordeum vulgare subsp. vulgare	BAJ85232/gi|326493542	25,155/5.51	26,400/6.30	73	2	8	K.DHLTTVFESR.A R.YICDQYSDR.G	0.074	0.0754359	0.0740445	0.0744935	0.000816474	0.066	0.0641459	0.0682877	0.0661445	0.00207468	0.114	0.114858	0.114638	0.114499	0.000445647	0.092	0.0909033	0.0912992	0.0914008	0.000555369	0.063	0.0633737	0.0617777	0.0627171	0.000834754
4288	Glyoxalase I (GLO I)	Oryza sativa Japonica Group	AAS98483/gi|46485858	29,720/4.99	32,315/5.16	82	3	12	K.SVIAFIEDPDGYKFELIER.G R.GPTPEPLCQVMLR.V R.GPTPEPLCQVMLR.V + Oxidation (M)	0.041	0.041415	0.0411518	0.0411889	0.000209977	0.072	0.0689544	0.0727242	0.0712262	0.00200048	0.038	0.0393194	0.0388275	0.0387156	0.000666776	0.032	0.0332266	0.0343204	0.0331823	0.00116083	0.022	0.0227343	0.0222704	0.0223349	0.000371375
4359	Glyoxalase I (GLO I)	Oryza sativa Japonica Group	AAS98483/gi|46485858	29,720/4.99	26,933/5.56	171	6	24	K.FYTECLGMK.L K.SVIAFIEDPDGYKFELIER.G R.GPTPEPLCQVMLR.V R.GPTPEPLCQVMLR.V + Oxidation (M) K.YTIAMMGYGPEDK.N K.ITACTDPDGWK.T	0.044	0.0441055	0.0430898	0.0437318	0.000558456	0.085	0.0820836	0.0857814	0.0842883	0.00194892	0.088	0.0912024	0.0864883	0.0885636	0.00240705	0.09	0.08817	0.0919224	0.0900308	0.00187639	0.071	0.0742958	0.0724891	0.072595	0.00165045
	Membrane and transporting (5)
870	Vacuolar proton-ATPase subunit A (VHA-A)	Triticum aestivum	ABD85016/gi|90025017	68,754/5.23	78,292/5.43	272	10	18	R.ESEYGYVR.K R.VGHDSLIGEIIR.L K.EFTMLHTWPVR.T K.EFTMLHTWPVR.T + Oxidation (M) K.LAADTPLLTGQR.V K.YSNSDTVVYVGCGER.G R.TTLVANTSNMPVAAR.E R.LAEMPADSGYPAYLASR.L R.NIIHFNTLANQAVER.A K.LYDDLTTGFR.N	0.027	0.0244192	0.0256026	0.0256739	0.00129188	0.045	0.0438195	0.0428522	0.0438906	0.00107566	0.044	0.0447139	0.0440797	0.0442645	0.000391198	0.053	0.0528335	0.0548233	0.0535523	0.00110389	0.052	0.051697	0.0497684	0.0511551	0.00121046
876	Vacuolar proton-ATPase subunit A (VHA-A)	Triticum aestivum	ABD85016/gi|90025017	68,754/5.23	78,168/5.46	243	9	18	R.VGHDSLIGEIIR.L R.LEGDSATIQVYEETAGLTVNDPVLR.T K.EFTMLHTWPVR.T K.EFTMLHTWPVR.T + Oxidation (M) K.LAADTPLLTGQR.V K.YSNSDTVVYVGCGER.G R.EASIYTGITIAEYFR.D R.LAEMPADSGYPAYLASR.L K.LYDDLTTGFR.N	0.024	0.0219507	0.0220234	0.022658	0.00116275	0.027	0.0247164	0.0251229	0.0256131	0.00121817	0.021	0.0201157	0.0192463	0.0201207	0.000876861	0.04	0.0369949	0.0391089	0.0387013	0.00154346	0.034	0.0359224	0.0335798	0.0345007	0.001249
1191	Vacuolar proton ATPase subunit B (VHA-B)	Arabidopsis thaliana	NP_195563/gi|15233891	54,271/5.03	62,162/5.19	96	5	14	K.AVVQVFEGTSGIDNK.Y R.VTLFLNLANDPTIER.I R.GYPGYMYTDLATIYER.A R.QIYPPINVLPSLSR.L R.KFVAQGAYDTR.N	0.083	0.0805134	0.0830657	0.082193	0.00145498	0.124	0.119854	0.127944	0.123933	0.00404542	0.11	0.108716	0.111706	0.110141	0.00149996	0.145	0.13829	0.146622	0.143304	0.00441734	0.158	0.157216	0.152323	0.155846	0.00307637
4035	Vacuolar proton ATPase subunit E (VHA-E)	Hordeum vulgare subsp. vulgare	AAD10335/gi|4099148	26,359/6.57	31,403/6.99	207	5	27	K.AGEISVSAEEEFNIEK.L K.ELLNISSNHHEYR.N R.LKEPAVLLR.C K.HGQICHGGVVLASR.D K.IVFENTVDAR.L	0.071	0.0734656	0.0728898	0.0724518	0.00128984	0.069	0.0686843	0.0724979	0.0700607	0.00211654	0.046	0.0485757	0.0472295	0.0472684	0.00128829	0.056	0.0546564	0.0564669	0.0557078	0.000939962	0.075	0.0774777	0.0755555	0.0760111	0.00130016
4286	Vacuolar proton ATPase subunit E (VHA-E)	Hordeum vulgare subsp. vulgare	AAD10335/gi|4099148	26,359/6.57	30,511/5.13	337	5	28	K.AGEISVSAEEEFNIEK.L K.IEYSMQLNASR.I K.ELLNISSNHHEYR.N K.HGQICHGGVVLASR.D K.IVFENTVDAR.L	0.069	0.0750722	0.0655365	0.0698696	0.00482696	0.086	0.0818815	0.0855246	0.0844687	0.00225315	0.021	0.0243424	0.023045	0.0227958	0.00168508	0.074	0.0772326	0.0817291	0.0776539	0.00388174	0.029	0.0270886	0.0260372	0.0273753	0.00150206
	Signaling (2)
3930	14-3-3-like protein (14-3-3)	Saccharum hybrid cultivar CP65-357	AAP48904/gi|37903393	28,864/4.79	30,449/4.78	108	2	11	K.TVDVEELTVEER.N K.AAQDIALAELAPTHPIR.L	0.031	0.0290943	0.0305528	0.0302157	0.000996569	0.028	0.0271123	0.0288829	0.0279984	0.000885301	0.025	0.025007	0.0248066	0.0249379	0.000113734	0.031	0.0293354	0.0307035	0.0303463	0.000887929	0.049	0.0481591	0.0467487	0.0479693	0.00113759
3932	14-3-3-like protein (14-3-3)	Triticum aestivum	BAB11739/gi|9798603	29,491/4.75	31,808/4.78	162	3	16	R.YEEMVEFMER.V K.ATGGAGPGEELSVEER.N K.AAQDIALADLAPTHPIR.L	0.081	0.0715647	0.0786	0.0770549	0.00490375	0.061	0.0579224	0.0615085	0.0601436	0.00194037	0.087	0.0910641	0.0861591	0.0880744	0.00262307	0.057	0.0547429	0.0571635	0.0563021	0.00135281	0.09	0.0910175	0.0921978	0.0910718	0.0010999
	Protein synthesis and turnover (10)
1602	30S ribosomal protein S1, chloroplast (30S)	Oryza sativa Japonica Group	ABF95619/gi|108707824	43,282/4.7	45,462/4.57	129	3	8	K.FVEVDEEQGR.L R.VADISTVLQPGDTLK.V K.ADEMAQIFR.Q	0.207	0.209111	0.200599	0.20557	0.00443252	0.169	0.16221	0.172543	0.167918	0.00525084	0.132	0.129291	0.126097	0.129129	0.00295482	0.162	0.164216	0.172951	0.166389	0.00578987	0.163	0.165114	0.164009	0.164041	0.00105736
2921	Eukaryotic translation initiation factor 5A1 (eIF5A)	Triticum aestivum	AAZ95171/gi|74048999	17580/5.7	19,768/5.67	70	3	18	K.TYPQQAGAIR.K K.KLEDIVPSSHNCDVPHVDR.Q K.LEDIVPSSHNCDVPHVDR.Q	0.036	0.0346378	0.0335009	0.0347129	0.00125124	0.039	0.0378739	0.0404561	0.03911	0.00129461	0.041	0.0420895	0.0415655	0.0415517	0.000544882	0.028	0.026512	0.026927	0.0271463	0.000767865	0.029	0.0307425	0.0301474	0.0299633	0.000885718
2927	Eukaryotic translation initiation factor 5A1 (eIF5A)	Triticum aestivum	AAZ95171/gi|74048999	17580/5.7	19,705/5.38	90	3	18	K.TYPQQAGAIR.K K.KLEDIVPSSHNCDVPHVDR.Q K.LEDIVPSSHNCDVPHVDR.Q	0.05	0.0502618	0.0489336	0.0497318	0.000703546	0.035	0.0332399	0.0355409	0.0345936	0.00120313	0.041	0.0395355	0.0394392	0.0399916	0.000874655	0.047	0.0454064	0.0461173	0.0461746	0.000798342	0.023	0.0243759	0.0240324	0.0238028	0.000716117
1498	Elongation factor Tu, chloroplastic (EF-Tu)	Glycine max	Q43467/gi|2494261	52,177/6.21	48,352/5.32	68	2	6	K.KYDEIDAAPEER.A R.QTDLPFLLAVEDVFSITGR.G	0.101	0.100416	0.102297	0.101238	0.000962759	0.129	0.12733	0.133513	0.129948	0.00319858	0.1	0.101175	0.0970603	0.0994118	0.00211948	0.173	0.170602	0.175929	0.173177	0.00266791	0.13	0.13545	0.128	0.13115	0.00385584
3815	Predicted protein, nascent polypeptide associated complex subunit alpha-like protein 1 (NACA)*	Physcomitrella patens	XP_001785878/gi|168067984	21,592/4.36	29,635/4.25	155	5	28	K.NILFVISKPDVFK.S K.SPASDTYVIFGEAK.I K.IEDLSSQLQSQAAEQFK.V K.DIELVMTQAGVSR.A K.DIELVMTQAGVSR.A + Oxidation (M)	0.026	0.026326	0.0267013	0.0263424	0.000350939	0.028	0.0266014	0.0286122	0.0277379	0.00103071	0.045	0.0425883	0.0419557	0.0431813	0.00160646	0.047	0.0449282	0.0456613	0.0458632	0.00105055	0.029	0.0294868	0.0284002	0.0289623	0.000544278
782	Heat shock cognate 70 kDa protein 2-like (Hsc70)	Oryza brachyantha	XP_006664117/gi|573963985	71,546/5.09	83,532/5.23	262	6	13	K.GDGPAIGIDLGTTYSCVGVWQHDR.V R.TTPSYVGFTDTER.L K.NAVVTVPAYFNDSQR.Q R.FEELNMDLFR.K K.KEQVFSTYSDNQPGVLIQVYEGER.T K.EQVFSTYSDNQPGVLIQVYEGER.T	0.137	0.142548	0.129303	0.136284	0.00665149	0.239	0.236643	0.241482	0.239042	0.00241977	0.168	0.168551	0.167412	0.167988	0.0005696	0.275	0.265757	0.28268	0.274479	0.00847352	0.259	0.266237	0.252563	0.259267	0.0068409
905	ATP-dependent zinc metalloprotease FtsH 2, chloroplastic (FtsH)	Triticum urartu	EMS55427/gi|474105633	71,987/5.7	75,856/5.25	696	10	25	R.FLEYLDKDR.V K.AIAGEAGVPFFSISGSEFVEMFVGVGASR.V K.AKENAPCIVFVDEIDAVGR.Q K.ENAPCIVFVDEIDAVGR.Q R.EQTLNQLLTEMDGFEGNTGIIVVAATNR.A R.ADILDSALLRPGR.F R.QVSVDVPDVR.G R.TPGFSGADLANLLNEAAILAGR.R K.SLVAYHEVGHAVCGTLTPGHDPVQK.V R.GLTWFIPMDDPTLISR.Q	0.187	0.191418	0.185102	0.18784	0.0032407	0.25	0.247505	0.256105	0.251203	0.00442448	0.134	0.136493	0.13459	0.135028	0.00130285	0.237	0.22851	0.243008	0.236173	0.00728432	0.175	0.178736	0.169061	0.174266	0.00487912
1588	Proteasome subunit alpha type-3 (Proteasome α3)	Setaria italica	XP_004970311/gi|514783310	27,465/5.75	45,967/5.28	105	3	10	K.IIYGVHDEAK.D K.DKAFELELSWVCDESNR.Q K.AFELELSWVCDESNR.Q	0.048	0.0482435	0.0509113	0.0490516	0.00161514	0.015	0.0141933	0.0145552	0.0145828	0.000404059	0.022	0.0232126	0.0227424	0.0226517	0.000611371	0.016	0.0144368	0.01497	0.0151356	0.000794648	0.034	0.0346456	0.0330013	0.0338823	0.000828445
1013	Predicted protein, proteasome subunit alpha type-6 (Proteasome α6)*	Hordeum vulgare subsp. vulgare	BAJ85935/gi|326495678	27,547/6.33	69,983/5.28	166	3	14	R.HITIFSPEGR.L K.LLDDTSITHLFSITK.Y K.ATEIEVGVVR.K	0.045	0.0396871	0.0414723	0.0420531	0.00270366	0.072	0.0692802	0.0729269	0.0714024	0.00189538	0.055	0.0535134	0.0529302	0.0538145	0.00106725	0.05	0.045997	0.0479362	0.0479777	0.00200182	0.048	0.0494717	0.0472671	0.0482463	0.00112274
4020	Proteasome subunit alpha type-6 (Proteasome α6)	Oryza sativa subsp. japonica	Q9LSU3/gi|12229922	27,670/6.19	27,919/6.86	35	2	8	R.HITIFSPEGR.L K.ATEIEVGVVR.K	0.04	0.0382046	0.0386085	0.0389377	0.000941884	0.027	0.0281645	0.0301925	0.0284523	0.0016156	0.04	0.040556	0.0390608	0.0398723	0.00075574	0.024	0.0218098	0.0233951	0.0230683	0.00113108	0.035	0.0356251	0.034368	0.0349977	0.000628553
	Cell wall metabolism (2)
3283	Predicted protein, caffeoyl CoA O-methyltransferase (CCoAOMT)*	Hordeum vulgare subsp. vulgare	BAK01687/gi|326489412	29,520/5.09	13,996/4.60	111	3	22	K.SLLQSDALYQYILETSVYPR.E K.VGGLLGYDNTLWNGSVVLPADAPMR.K R.VEICQLPVGDGITLCR.R	0.032	0.0329391	0.0329311	0.0326234	0.000539895	0.026	0.0245347	0.026754	0.0257629	0.00112849	0.023	0.022463	0.0219916	0.0224849	0.000504556	0.037	0.0384927	0.0387965	0.0380964	0.000961584	0.029	0.0269253	0.0261967	0.027374	0.00145452
4281	Predicted protein, caffeoyl CoA O-methyltransferase (CCoAOMT)*	Hordeum vulgare subsp. vulgare	BAK01687/gi|326489412	29,520/5.09	28,052/5.27	215	3	33	K.SLLQSDALYQYILETSVYPR.E K.VGGLLGYDNTLWNGSVVLPADAPMR.K R.VEICQLPVGDGITLCR.R	0.025	0.022188	0.0215431	0.0229104	0.00183818	0.013	0.0142089	0.0140483	0.0137524	0.000656527	0.02	0.0231299	0.0226314	0.0219204	0.00168172	0.013	0.0136594	0.0148048	0.0138214	0.000913241	0.021	0.0242634	0.023495	0.0229195	0.00170613
	Cell cycle (1)
4228	Predicted protein, containing pfam00415, regulator of chromosome condensation repeat (RCC1)*	Hordeum vulgare subsp. vulgare	BAJ88198/gi|326518338	47,167/5.35	22,143/5.90	394	8	26	K.MIAAGAEHTAAVTEDGDIYGWGWGR.Y R.YGNLGLGDRNDR.F K.MVLVACGWR.H R.HTITVSSSGSLYTYGWSK.Y K.YGQLGHGDFEDHLVPHK.V K.DSSTSQISGGWR.H K.LYGWGWNK.F R.GTSGQLGHGEIVDR.N	0.024	0.0243245	0.0236902	0.0240049	0.000317178	0.026	0.0237949	0.025839	0.0252113	0.00122928	0.032	0.0317146	0.0308203	0.0315116	0.000615483	0.035	0.0345157	0.0362425	0.0352527	0.00089071	0.043	0.0438182	0.0427606	0.0431929	0.000554569
	Miscellaneous or unknown (4)
4062	Unknown, containing cd00200, WD40 domain (WD40)*	Zea mays	ACL54313/gi|219887877	36,700/6.13	36,540/6.46	142	3	11	R.LWDLSTGLTTR.R K.DVLSVAFSVDNR.Q K.DGVTLLWDLAEGKR.L	0.037	0.0376356	0.0367452	0.0371269	0.000458571	0.048	0.0463507	0.0471742	0.047175	0.00082465	0.031	0.0320604	0.0305976	0.0312193	0.000755663	0.035	0.0336355	0.0338069	0.0341475	0.000743273	0.022	0.0242331	0.0234894	0.0232408	0.00113711
4581	Os07g0212200, containing cd05265, atypical short-chain dehydrogenase/reductase domain (SDR)*	Oryza sativa Japonica Group	NP_001059177/gi|115471157	40,983/7.68	38,841/5.84	77	4	6	DCEEWFFDR.I + Carbamidomethyl (C) R.IFNCVSDR.A + Carbamidomethyl (C) R.NMHFYAEPR.A R.NMHFYAEPR.A + Oxidation (M)	0.031	0.0304447	0.0304835	0.0306427	0.00031001	0.038	0.0372481	0.0384567	0.0379016	0.000610279	0.045	0.0458195	0.0424526	0.044424	0.00175579	0.027	0.0276911	0.0271548	0.027282	0.000362675	0.015	0.014595	0.0141465	0.0145805	0.000426935
987	Os07g0212200, containing cd05265, atypical short-chain dehydrogenase/reductase domain (SDR)*	Oryza sativa Japonica Group	NP_001059177/gi|115471157	41,268/7.68	71,210/5.25	112	4	6	K.DCEEWFFDR.I R.IFNCVSDR.A R.NMHFYAEPR.A R.NMHFYAEPR.A + Oxidation (M)	0.041	0.040607	0.0414242	0.0410104	0.000408699	0.05	0.05059	0.0522843	0.0509581	0.0011858	0.031	0.0296754	0.0292283	0.0299679	0.000921356	0.057	0.0552769	0.0583428	0.0568732	0.00153688	0.048	0.0491244	0.0466452	0.0479232	0.00124138
1072	Uncharacterized protein	Brachypodium distachyon	XP_003573626/gi|357145388	33,171/8.64	66,849/5.48	193	4	13	R.VGQALLGMGPLGGDVLVGR.G K.LIWISAFMLVGAR.H K.LIWISAFMLVGAR.H + Oxidation (M) R.AVAHFPTAVK.E	0.054	0.054435	0.0565707	0.0550019	0.00137592	0.044	0.0426339	0.0439225	0.0435188	0.000767325	0.043	0.0427801	0.0423578	0.0427126	0.000326373	0.032	0.0301659	0.0316361	0.0312673	0.000971068	0.034	0.035293	0.0342578	0.0345169	0.000684343
Note: aAssigned spot number as indicated in Figure S3 bThe name and functional category of the proteins identified by MALDI-TOF/TOF mass spectrometry. Protein names marked with an asterisk (*) have been edited by us depending on searching against NCBI non-redundant protein database for functional domain. The abbreviations for the protein names are indicated in the bracket after protein names. cTh…
