## Supplemental Table 2 for "Na_2_CO_3_-Responsive Photosynthetic and ROS Scavenging Mechanisms in Chloroplasts of Alkaligrass Revealed by Phosphoproteomics"

### Sheet: Table S4
Table S2 Protein spots with multiple proteins identified in a single spot on two-dimensional gels of alkaligrass leaves
Spot no.(a)	Protein name(b)	Plant species(c)	Accession no.(d)	Thr. MW(Da) /pI(e)	Exp. MW(Da) /pI(f)	Sco(g)	QM(h)	The sequence of the identified peptides(i)
1204	Enolase	Zea mays	ACG31732.1/gi|195619804	48,386/5.59	61,478/5.54	353	13	YNQLLR FRAPVEPY ARQIFDSR AGWGVMTSHR IPLYQHIANLAGNK VNQIGSVTESIEAVK AAVPSGASTGVYEALELR LAMQEFMILPTGAASFK SGETEDTFIADLAVGLSTGQIK YGQDATNVGDEGGFAPNIQENK AGYTGKVVIGMDVASSEFYSDK MTEEIGEQVQIVGDDLLVTNPTR SFVSEYPIVSIEDPFDQDDWVHYAK
	ATP synthase beta subunit	Helictotrichon convolutum	ABH02614.1/gi|110915652	52,994/5.16	61,478/5.54	295	15	VVDLLAPYR RPGVSTIDEK RPGVSTIDEK AHGGVSVFGGVGER FVQAGSEVSALLGR VGLTALTMAEYFR TVLIMELINNIAK LPYIYNALVVQSR VALVYGQMNEPPGAR MRVGLTALTMAEYFR QINVTCEVQQLLGNNR DVNKQDVLLFIDNIFR GIYPAVDPLDSTSTMLQPR GMEVIDTGAPLSVPVGGATLGR MPSAVGYQPTLSTEMGSLQER
2881	Beta-hydroxyacyl-ACP dehydratase, putative	Arabidopsis thaliana	NP_196578.1/gi|15238069	24,222/9.32	20,788/5.45	75	5	FPFLLVDR SSSLVLCSTDESK MAASSSVFTVSPSR KPVIAGDTLVMRMTLVK EIPIELRYEAFPTVMDINK
	Superoxide dismutase	Trifolium pratense	AAR10812.1/gi|38073257	20,760/5.79	20,788/5.45	74	4	GGHELSLSTGNAGGR ALVVHELEDDLGK GTSTVEGVVTLTQENEGPTTVNVR ALVVHELEDDLGKGGHELSLSTGNAGGR
2919	ATP synthase subunit	Triticum aestivum	ADC33136.1/gi|285014508	40,012/8.18	19,831/5.21	176	10	GNAYFQR KGNAYFQR NLSMVYNR VAIVVLTGER ASTGSSSLVVR FLELAGIPTVK RVAIVVLTGER GLCGAFNNNVLK ALQESLASELAAR MSAMSSATDNAIDLR
	Glutamine synthetase 1b	Lolium perenne	ACR45960.1/gi|238558243	38,967/5.59	19,831/5.21	139	5	TVNGPITDASQLPK LTGHHETADINTFK RLTGHHETADINTFK RGDHILVMCDCYTPQGVPIPTNK GDHILVMCDCYTPQGVPIPTNKR
3919	14-3-3-like protein	Oryza sativa Indica Group	ABR25721.1/gi|149391407	16,420/4.57	31,856/4.67	97	4	MKGDYYR DSTLIMQLLR AAQDIALAELPPTHPIR LGLALNFSVFYYEILNSPDR
	Retrotransposon protein, containing reverse transcriptases (RTs) of a long terminal repeats (LTRs) in DNA copies domain	Oryza sativa Japonica Group	AAX95246.1/gi|62733129	151,278/8.96	31,856/4.67	77	23	VAQSRQK TQTGCPR GERVNFK MFEFLR EDYVYLK MVFGPDVIR VFMEYLDK IDDLFDQMK LREHQLYAK ILETAERTTR LVVPDQPELKK TGLGCVLMQEGK TPLNWNETGER IDLRSGYHQLR KMNQQASGPSQRPR MFEFLRTKPPTFK VAHFIPVKITYSGDK VKAEHQQLAGLLQPLK IDDLFDQMKGAGVFSK TQLGYDSIWVIVDHLTK RPYRMAANESLNDVTIK TPLNWNETGERMVFGPDVIR LNLEIVPKGFVANLEVKPTLEDQIK
4323	Peptide deformylase-like	Oryza sativa Japonica Group	BAD68932.1/gi|55297586	36,674/9.61	24,745/5.58	146	4	YPDPILRAR MSLDVLESVREGLK GEGEEIVLVNPVVYK VFQHEFDHLQGILFFDR
	Triosephosphate isomerase, chloroplastic;	Secale cereale	P46225.1/gi|1174745	31,955/6	24,745/5.58	127	7	TFDVCFK FFVGGNWK AAYALSQNLK VMACIGELLEER KEDIDGFLVGGASLK VASPEQAQEVHAAVR RPSPPPASPPPPRPR
3891	PfkB-type carbohydrate kinase family protein	Arabidopsis thaliana	NP_172092.1/gi|15221364	37,946/5.51	37,489/5.15	116	6	MASSTGEK EFMFYR QTNLKFSK TALAFVTLR VFHYGSISLITEPCR ADIIKVSDVELEFLTENK
	Unknown protein, containing C2 domain	Arabidopsis thaliana	NP_201347.2/gi|22328069	118,962/7.12	37,489/5.15	86	18	EKLEVVR WTIGNRK NVEAGTSGR VLYELCK MFREAGLR QSLAYMQAAAR DNVTWHKGPR QSLAYMQAAAR SAPPLSSSIKPVR GPSELVTETSVPK TLNGTSTSTSSLPR HHIVELNSTLSSGWK LRYLSYVMDVASPTK NLLFKGPWHWMITR AIVEAMEKQFTEILSPLK IKMGLDPPPGCNIATLTVSK GTPNPYSVPKELGVLLNSMK VFGAADDLSDSATSTEVSYEAEACGVR
4279	Peptide deformylase-like	Oryza sativa Japonica Group	BAD68932.1/gi|55297586	36,674/9.61	29,216/5.39	74	3	DLISFSR MSLDVLESVREGLK VFQHEFDHLQGILFFDR
	ELF3 homologue	Lemna gibba	BAD97872.1/gi|63003190	51,236/6.24	29,216/5.39	69	12	SASESAVR TTPGSDSR DCLAAER AMVNQQR ETQPVER KTTPGSDSR TPPPEEER TAAVGVGDSPAR DEDKVFGPLFPR FSSSSSSTLTFSSR LMNVQKLLAESPHLLLEDASSFHGSSNAPVK LMNVQKLLAESPHLLLEDASSFHGSSNAPVK IPSAEDGATDCSIGDDAFGEGMDACNPDNLVGLIGLK
4153	Cysteine sulfinate desulfinase/cysteine desulfurase and related enzymes	Zea mays	ACG45328.1/gi|195651721	30,870/8.44	23,194/6.22	98	5	LLMETCQEAK LLMETCQEAKNLR NHIFTSGASGTNAAVIR AEKPELLTVILPQSLK TMAGSCAAVPVAGLPSLRTPMPTHLR
	Binding / catalytic/ coenzyme binding	Arabidopsis thaliana	NP_565868.1/gi|18404496	34,972/8.37	23,194/6.22	198	4	TGQIVYK AEQYLADSGIPYTIIR KAEQYLADSGIPYTIIR ALDLASKPEGTGTPTKDFK
2906	Fructose-1,6-bisphosphatase	Pisum sativum	CAB46084.1/gi|5305145	36,340/6.25	20,054/5.85	146	8	ALDLIPTK YIGSMVADVHR TLLYGGIFLYPADK TLLYGGIFLYPADKK SPIFLGSYDDVEEIK IYSVNEGNAKNWDGPTTK IHERSPIFLGSYDDVEEIK RPESRGDFTILLSHIVLGCK
	Plastid high chlorophyll fluorescence 136 precursor	Zea mays	ABQ53629.1/gi|148251625	43,064/8.71	20,054/5.85	144	6	GFGILDVGYR ADGGLWLLVR SIPSAEDEDFNYR GFVLGNDGVLLRYLG GTGITEDFEEVQVQSR TVSSGISGASYYTGTFNTVNR
4553	Putative formate-tetrahydrofolate ligase	Oryza sativa Japonica Group	BAD38226.1/gi|51536102	68,639/6.55	81,575/6.77	76	9	VMDVNDR FADVMLR ITIGQGPDEK GAVDLGLAVQR GAPSGFVLPIR ACESQADPLK QPSQGPTFGIK KITIGQGPDEK TQYSFSHVPSMK
	Predicted protein	Physcomitrella patens subsp. patens	XP_001783239.1/gi|168062544	58,765/9.28	81,575/6.77	70	15	EMELNR GKDQFTR QYSQLSK LLNYWR GMQDLQIK IQTRNLNK DHITSITDR ISILPSTARR DKQQQSNDR VEKLTLEPNK SNIPKTVQAPK QGIICWKDGK NVEDAVGLLTKK MLLSIPITGVSR YGNSWEDFSHALKDEYFLEDADR
Note: aAssigned spot number. bThe name and functional categories of the proteins identified by MALDI TOF-TOF. cThe plant species that the peptides matched from. dDatabase accession numbers from NCBInr. e,fTheoretical (e) and experimental (f) mass (Da) and pI of identified proteins. Experimental values were calculated using Image Master 2D Platinum Software. Theoretical values were retrieved from …
