## Supplemental Table 10 for "Na_2_CO_3_-Responsive Photosynthetic and ROS Scavenging Mechanisms in Chloroplasts of Alkaligrass Revealed by Phosphoproteomics"

### Sheet: Sheet
Table S10 A comparison of the phosphosites/phosphoproteins identified in alkaligrass chloroplasts with phosphoproteins reported in plant species
Protein name(a)	Accession no.(b1)	Biological function(c)	Phospho-site position(d1)	Accession no.(b2)	Plant species (e)	Phospho-site position(d2)	References (f)
Photosynthesis (48)
Chlorophyll a-b binding protein (18)
Light harvesting complex I chlorophyll a-b binding protein (Lhca2)	CAA59049	Light harvesting	APERPIWFPGS57TPPPWLDGS66LPGDFGFDPWGLGSDPESLR
Hypothetical protein, photosystem I light-harvesting complex type 4 protein (Lhca4)*	ERM94529	Light harvesting, energy dissipation	NPGS166VNQDPIFK	AT3G47470	Arabidopsis thaliana	NPGS166VNQDPIFK	Roitinger et al., 2015
Light harvesting complex I chlorophyll a-b binding protein (Lhca5)	XP_003618083	Light harvesting	QSLS66YLDGSLPGDFGFDPLGLSDPEGTGGFIEPR
Predicted protein, chlorophyll a-b binding protein of LHCII type 1-like (Lhcb1)*	BAK03973	Light harvesting, state transition	VAASSS48PWYGSDR VAASSSPWYGS53DR	AT1G29920	Arabidopsis thaliana	KGPSGS48PWYGS53DR	Sugiyama et al., 2008; Yang et al., 2013
Chlorophyll a-b binding protein of LHCII type 1-like (Lhcb1)	ADL41158	Light harvesting, state transition	AKPVSSGS48PWYGSDR AKPVSSGSPWYGS53DR	AT1G29920	Arabidopsis thaliana	KGPSGS48PWYGS53DR	Sugiyama et al., 2008; Yang et al., 2013
Os03g0592500, chlorophyll a-b binding protein of LHCII type I (Lhcb1)*	BAF12500	Light harvesting, state transition	TVKS41APQSIWYGPDRPK
Predicted protein, chlorophyll a-b binding protein of LHCII type 1-like (Lhcb1)*	BAJ85110	Light harvesting, state transition	QVSS46GSPWYGADR	AT1G29930	Arabidopsis thaliana	KGPS46GS48PWY51GS53DR	Sugiyama et al., 2008; Yang et al., 2013; Roitinger et al., 2015
Light harvesting chlorophyll a-b binding protein of LHCII type 1-like (Lhcb1)	CDI44335	Light harvesting, state transition	VAGGPLGEVVDPLYPGGS193LDPLGLADDPEAFAELK
Light harvesting chlorophyll a-b binding protein of LHCII type 1-like (Lhcb1)	EMS50795	Light harvesting, state transition	VLYLGPLSGEPPS68YLTGEFPGDYGWDTAGLSADPETFAK VLYLGPLSGEPPS68YLT71GEFPGDYGWDT82AGLSADPETFAK
Light harvesting chlorophyll a-b binding protein of LHCII type 1-like (Lhcb1)	EMT11232	Light harvesting, state transition	VLYLGPLS63GDPPS68YLTGEFPGDYGWDT82AGLSADPETFAK
Light harvesting chlorophyll a-b binding protein of LHCII type 1-like (Lhcb1)	EMT29003	Light harvesting, state transition	VLYLGPLSGEPPS68YLNGEFPGDYGWDT82AGLS86ADPETFAK VLYLGPLSGEPPSYLNGEFPGDYGWDTAGLS86ADPETFAK
Light harvesting chlorophyll a-b binding protein of LHCII type 1-like (Lhcb1)	CAA32109	Light harvesting, state transition	VLYLGPLSGREPPS65YLTGEFPGDYGWDTAGLSADPETFAK
Chlorophyll a-b binding protein of LHCII type III (Lhcb3)	P27523	Light harvesting, state transition	IT44MGNDLWYGPDR
Light-harvesting chlorophyll a-b binding protein CP29, chloroplastic (CP29)	1908421A	PSII disassembly, energy dissipation	LAQNLAGEIIGT108RFEDADVK	AT3G08940	Arabidopsis thaliana	LAKNLYGEVIGT109RTEAVDPK	Reiland et al., 2009; Reiland et al., 2011; Yang et al., 2013
Light-harvesting chlorophyll a-b binding protein CP29.2, chloroplastic (CP29)	CDI44415	PSII disassembly, energy dissipation	PAEYLQYDVDSLDQNLAQNLAGEIIGT108R	AT3G08940	Arabidopsis thaliana	LAKNLYGEVIGT109RTEAVDPK	Reiland et al., 2009; Reiland et al., 2011; Yang et al., 2013
Light-harvesting chlorophyll a-b binding protein CP29.2, chloroplastic (CP29)	XP_003562892	PSII disassembly, energy dissipation	PAEYLQYDPDS95LDQNLAQNLAGEVIGTRFEDADIK
Light-harvesting chlorophyll a-b binding protein CP26, chloroplastic (CP26)	EMT03206	Energy dissipation	TGALLLDGNT165LNYFGNS172IPINLILAVVAEVVLVGGAEYYR TGALLLDGNTLNYFGNS172IPINLILAVVAEVVLVGGAEYYR
Chlorophyll a-b binding protein CP24	XP_003579885	Light harvesting, energy dissipation	TADNFANS186TGDQGYPGGK
Photosystem II related protein (11)
Photosystem II subunit S (PsbS)	XP_003564708	Energy dissipation	GILS122QLNLETGIPIYEAEPLLLFFILFTLLGAIGALGDR
Photosystem II 43 kDa protein (CP43)	ABC02751	PSII core protein	TLFNGT20FVLAGR	SpolCp019	Spinacia oleracea	TLFNGT20LTLAGR	Rinalducci, 2006
Photosystem II reaction center protein H (PsbH)	A1EA37	D1 maturation and incorporation	AT3QTVEDSSKPR AT3QT5VEDSSKPRPK	ATCG00710	Arabidopsis thaliana	MAT3QT5VEDSSR	Reiland et al., 2009; Reiland et al., 2011; Yang et al., 2013; Roitinger et al., 2015
Photosystem II reaction center protein H (PsbH)	ACF08666	D1 maturation and incorporation	AT3QT5VEDSSKPKPR	ATCG00710	Arabidopsis thaliana	MAT3QT5VEDSSR	Reiland et al., 2009; Reiland et al., 2011; Yang et al., 2013; Roitinger et al., 2015
Photosystem II reaction center protein H (PsbH)	P69555	D1 maturation and incorporation	AT3QTVEDSSKPR AT3QT5VEDSSKPRPK	ATCG00710	Arabidopsis thaliana	MAT3QT5VEDSSR	Reiland et al., 2009; Reiland et al., 2011; Yang et al., 2013; Roitinger et al., 2015
Oxygen-evolving enhancer protein 1 (PsbO)	EMT33794	Photosynthetic oxygen evolution, PSII D1 repair	QLVATGKPES220FSGPFLVPSYR	AT3G50820	Arabidopsis thaliana	GKPES225FSGKFLVPSYR	Roitinger et al., 2015
Predicted protein, oxygen-evolving enhancer protein 1, chloroplastic (PsbO)*	CCO16140	Photosynthetic oxygen evolution, PSII D1 repair	GGSTGYDNAVALPARS264DADDLQKENNK
PsbP domain-containing protein 1 (PsbP)	EMS62589	Photosynthetic oxygen evolution, PSII activation	SYAS184NNELAVMPK
Photosystem II subunit L (PsbL)	AAN32350	CP43 assemble and PSII dimerization	T2ASNPNEQNVELNR	ATCG00560	Arabidopsis thaliana	MT2QS4NPNEQSVELNR	Roitinger et al., 2015
Predicted protein, thylakoid lumenal 29 kDa protein (TL29)*	BAJ87776	Stabilizing or assembling the lumenal side of PSII	TLYSAYGSS220GQWGFFDK
Predicted protein, containing pfam11493, thylakoid soluble phosphoprotein of 9 kDa domain (TSP9)*	BAJ97488	State transition	VDGPAPSAGGT87ASR
Photosystem I related protein (5)
Photosystem I iron-sulfur center (PsaC)	P0C359	Carries the [4Fe–4S] FA and FB clusters	VYLGPET73TR	ATCG01060	Arabidopsis thaliana	VYLWHET73TR	Roitinger et al., 2015
Photosystem I reaction center subunit II (PsaD)	XP_003564108	Provide the docking site for soluble ferredoxin	VFPS154GEVQYLHPK
Photosystem I reaction center subunit IV (PsaE)	XP_003563195	Provide the docking site for soluble ferredoxin	ESYWYNGTGS106VVTVDQDPNTR	AT2G20260 AT4G28750	Arabidopsis thaliana	ESYWFKNVGS102VVAVDQDPK ESYWYKNVGS105VVAVDQDPKTR	Roitinger et al., 2015
Photosystem I reaction center subunit IV (PsaE)	ACG30530	Provide the docking site for soluble ferredoxin	VNYAGVS92TNNYALDEVLEVK
Photosystem I reaction center subunit VI (PsaH)	EMT19581	Stabilizing PSI complex	GPQLPPT136PGPR
Photosynthetic electron transfer chain related protein (3)
Cytochrome f (Cyt f)	A1EA21	Electron transport	VQLY316EMNF
Predicted protein, containing pfam13806, rieske-like (2Fe-2S) domain (ISP)*	BAK01659	Electron transport	AQPGSTAS207DVNIEEVR
Ferredoxin-NADP reductase, chloroplastic (FNR)	KEH27588	Electron transport	LVYT168NDAGEVVK	AT5G66190	Arabidopsis thaliana	LVYT167NDGGEIVK	Umezawa et al., 2013; Yang et al., 2013; Roitinger et al., 2015
Calvin cycle (11)
Ribulose bisphosphate carboxylase/oxygenase activase (RCA)	EEH57944	Activate RuBisCO	LGIAPIIMS166AGELESGNAGEPAK
Expressed protein, ribulose bisphosphate carboxylase/oxygenase activase (RCA)*	ABA95524	Activate RuBisCO	GLAYDIS71DDQQDITR
Ribulose-1,5-bisphosphate carboxylase/oxygenase large subunit (RBL)	ABB03412	Combines CO2 to produce 3-phosphoglycerate	GLDFT181KDDENVNSQPFMR VT27PQPGVPPEEAGAAESSTGTWTTVWTDGLTSLDR
Ribulose-1,5-bisphosphate carboxylase/oxygenase large subunit (RBL)	CAB85674	Combines CO2 to produce 3-phosphoglycerate	AAFRVTPRPGVPPEEAGAAVAAESS62TGTWTTVWTDGLTSLDR
Ribulose-1,5-bisphosphate carboxylase/oxygenase large subunit (RBL)	CAA94018	Combines CO2 to produce 3-phosphoglycerate	PGVPPEEAGAEVAAESS53TGTWTTVWTDGLTSLDR
Ribulose-1,5-bisphosphate carboxylase/oxygenase large subunit (RBL)	CAC04358	Combines CO2 to produce 3-phosphoglycerate	VTPQPGVPAEEAGAAVDAES51STGTWTTVWTDGLTSLDR
Ribulose-1,5-bisphosphate carboxylase/oxygenase large subunit (RBL)	AAG43944	Combines CO2 to produce 3-phosphoglycerate	VT36PQPGVPPGGAGAAVAAESS55TGTWTTVWTDGLTSLDR VTPQPGVPPGGAGAAVAAES54S55TGTWTTVWTDGLTSLDR
Ribulose-1,5-bisphosphate carboxylase/oxygenase large subunit (RBL)	CAA93205	Combines CO2 to produce 3-phosphoglycerate	VTPQPGVPAEEAGAAVAAES54STGTWT60TVWTDGLTSLDR VTPQPGVPAEEAGAAVAAESS55TGTWTTVWTDGLTSLDR
Ribulose-1,5-bisphosphate carboxylase/oxygenase large subunit (RBL)	AFA27686	Combines CO2 to produce 3-phosphoglycerate	VTPQPGVPPEEAGAAVAGEIGT69WT71TVWTDGLTSLDR VTPQPGVPPEEAGAAVAGEIGTWT71T72VWTDGLTSLDR
Glyceraldehyde-3-phosphate dehydrogenase A, chloroplastic (GAPDH)	EMT31124	Reversibly converts 1,3-BPG to GAP	GDSS92PLEVIAINDTGGVK
Fructose-bisphosphate aldolase (FBA)	AAB70542	Reversibly catalyze FBP to G3P and DHAP	GLVPSAGS147NNESWCQGLDGLASR
Carbohydrate and energy metabolism (12)
ATP synthesis (9)
ATP synthase α subunit	KEH17711	ATP synthesis	GEIIAS125ESR	ATCG00120	Arabidopsis thaliana	GKISAS125ESR	Reiland et al., 2009
ATP synthase subunit alpha, chloroplastic	EMS64844	ATP synthesis	NPLIAAAS9VIAAGLAVGLAS21IGPGVGQGTAAGQAVEGIAR
ATP synthase CF1 alpha subunit	AEJ10071	ATP synthesis	T43GLGQVMSGELVEFAEGTR
ATP synthase β subunit	ABH02573	ATP synthesis	AITLEEENKS497KK
ATP synthase β subunit	CAB89989	ATP synthesis	GRNTGGQPINAT53CEVQQLLGNNR	ATCG00480	Arabidopsis thaliana	GRDTLGQEINVT62CEVQQLLGNNR	Lohrig et al., 2009
ATP synthase β subunit	AAK72724	ATP synthesis	DT52VRQQINVTCEVQQLLGNNR	SpolCp032	Spinacia oleracea	DT54AGQPMNVTCEVQQLLGNNR	Schmidt et al., 2013
ATP synthase beta subunit	ABR67212	ATP synthesis	GFQLILS445GELDALPEQAFYLVGNIDEASTK
ATP synthase ε subunit	ACF08646	ATP synthesis	AEGT110KELVEAK
Hypothetical protein, ATP synthase subunit B*	EAY89475	ATP synthesis	AELGGVKDAS123EEVR
Sucrose and fatty acid biosynthesis (2)
Sucrose-phosphate synthase (SPS)	AAQ14552	Sucrose biosynthesis	LVS174DDEDEQSK
Pyruvate dehydrogenase E1 component subunit alpha-2 (PDH)	Q8H1Y0	Fatty acid biogenesis	YHGHS296MSDPGSTYR
Other glycometabolism (1)
Phosphoglycerate kinase, chloroplastic (PGK)	XP_003568189	Reversibly catalyzes 3-PG to produce 1,3-BPG	PGVVALDEAVTVGSVT481
Stress and defense (2)
Predicted protein, containing pfam12481, aluminium induced protein domain (AIP)*	BAK01943	Stress response	QVAHAPQELNS18PR
Predicted protein, containing pfam12481, aluminium induced protein domain (AIP)*	XP_004960054	Stress response	QVAHAPQELNS18PR
Membrane and transporting (8)
Na+/H+ antiporter	BAJ06107	Na+ compartmentalization	GFVPFVPGS524PVER
Villin-2	EMT05628	Actin reverse polymerization	AAAVAALSSVLTAEQSGS260SDNLR
Predicted protein,villin-2-like*	BAJ91166	Actin reverse polymerization	AAAVAALSSVLTAEQSGS414SDNLR
Predicted protein, protein curvature thylakoid 1A (CURT1A)*	BAK02001	Induce thylakoid membrane curvature	ASSDDTSTSAAS66GDELVDDLK
Dynamin-2A-like protein (DLP)	XP_004965129	Thylakoid organization	QSHS719DGSLDTMAR
Hypothetical protein, fructokinase-like 2 (FLN)*	EMS47290	Chloroplast thylakoids development	VAEQLS113DDEGEDQSK
Hypothetical protein, fructokinase-like 2, chloroplastic (FLN)*	EMS47290	Chloroplast thylakoids development	VAEQLS113DDEGEDQSK
Zinc finger protein VAR3, chloroplastic (VAR3)	EMS67681	Chloroplast development	SDS1098QVFLFANSK
Signaling (2)
Putative protein phosphatase 2C (PP2C)	EMT08603	Signal transduction	SIS313ADGLNSLR
Calcium sensing receptor, chloroplastic (CAS)	AAS00828	Signal transduction	KLLPGS384VDG
Protein synthesis and turnover (2)
30S ribosomal protein 1, chloroplastic	XP_003559644	Protein synthesis	EWQTAAAAAFSES189DVDEEEDEDELVEVIGAEDEETVLTK
ATP-dependent zinc metalloprotease FTSH 2, chloroplastic	EMT25919	Protein degradation	QVS378VDVPDVR
Note: aThe name and functional categories of the phosphoproteins identified in Puccinellia tenuiflora chloroplast. Protein names marked with an asterisk (*) have been edited by us depending on searching against NCBI non-redundant protein database. The abbreviations for the protein names are indicated in the bracket after protein names. bDatabase accession numbers from NCBInr for phosphoproteins i…
