## Supplemental Table 11 for "Na_2_CO_3_-Responsive Photosynthetic and ROS Scavenging Mechanisms in Chloroplasts of Alkaligrass Revealed by Phosphoproteomics"

### Sheet: Sheet
Table S11 Summary of homology models of phosphoproteins in alkaligrass chloroplasts
Protein name(a)	Accession no. (b)	Plant species(c)	Protein sequence (target)(d)	Functional domain(e)	InterPro accession no.(f)	Range(g)	Template(h)	Helix number(i)	Beta sheet number(j)	Conserved phosphoryaltion site location(k)	Method(l)	Resolution(m)	Sequence identity(n)	Sequence similarity(o)	Range(p)	Coverage(q)	GMQE(r)	MEAN4(s)
Photosynthesis (12)
Chlorophyll a-b binding protein (3)
Light-harvesting chlorophyll a-b-binding protein of LHCI type II (Lhca2)	CAA59049	Hordeum vulgare subsp. Vulgare	MALVSSSSATAVAALPSNGLAGARTSFLGAAGKAAASRTSFAVRAAAPERPIWFPGSTPPPWLDGSLPGDFGFDPWGLGSDPESLRWNVQAELVHCRWAMLGAAGIFIPELLTKIGILNTPSWYTAGEQEYFTDTTTLFIVELILIGWAEGRRWADIIKPGCVNTDPIFPNNKLTGTDVGYPGGLWFDPLGYGTGSPEKLKELRTKEIKNGRLAMLAVMGAWFQAEYTGTGPIDNLFAHLADPGHATIFRAFAPK	Chlorophyll a-b binding protein domain	IPR023329	51-250	4xk8.1.N	7	2	APERPIWFPGSTPPPWLDGS66LPGDFGFDPWGLGSDPESLR	X-ray	2.80Å	0.9126	0.6	48-253	0.81	0.76	-0.86
Hypothetical protein, photosystem I light-harvesting complex type 4 protein (Lhca4)*	ERM94529	Amborella trichopoda	MATVTMQASLGALRPSITKSRFLSGSNPNRLTARDISSRTASAPGNSFKVVAKKGEWLPGLASPGYLTGSLPGDNGFDPLGLAEDPENLKWFIQAELVNSRWAMLGVAGMILPEVFTKIGIINVPQWYDAGKSEYFASSSTLFVIEFILFHYVEIRRWQDIKNPGSVNQDPIFKNYSLPPNEVGYPGGPFNPLNFDPTEEAKEKELANGRLAMLAFLGFIVQYNVTGKGPFENLLQHLSDPWHNTIVQTLRG	Chlorophyll a-b binding protein domain	IPR023329	53-250	4y28.1.N	8	2	NPGS166VNQDPIFK	X-ray	2.80Å	0.82	0.55	53-250	0.99	0.75	-2.74
Predicted protein, chlorophyll a-b binding protein of LHCII type 1-like (Lhcb1)*	BAK03973	Hordeum vulgare subsp. Vulgare	MAAAATMALSSPAMAGTPVKASRAAPFGEGRITMRKTAGKPKVAASSSPWYGSDRVLYLGPLSGDPPSYLTGEFPGDYGWDTAGLSADPETFAKNRELEVIHCRWAMLGALGCVFPELLARNGVKFGEAVWFKAGSQIFSEGGLDYLGNPSLVHAQSILAIWACQVVLMGAVEGYRVAGGPLGEIVDPLYPGGSFDPLGLAEDPEAFAELKVKEIKNGRLAMFSMFGFFVQAIVTGKGPLENLADHLADPVNNNAWAFATNFVPGK	Chlorophyll a-b binding protein domain	IPR023329	49-263	1rwt.1.A	10	4	VAASSS48PWYGS53DR	X-ray	2.72Å	0.944	0.6	48 - 265	0.87	0.77	-0.66
Photosystem II related protein (3)
Photosystem II subunit S (PsbS)	XP_003564708	Brachypodium distachyon	MAQSMLMSSVNGVASSGRSLLQAARPAATPFSRLALPASPSYYKHMPSLSVRTMAIFGKSKAKAAPAKKVAAPKPKTEDGIFGTSGGIGFTKENELFVGRVAMIGFAASILGEAITGKGILSQLNLETGIPIYEAEPLLLFFILFTLLGAIGALGDRGKFVDEQPTGLDKAVIAPGKGFRSALGLSEGGPLFGFTKSNELFVGRLAQLGIAFSIIGEIITGKGALAQLNIETGVPISEIEPLVLFNVVFFFVAAINPGTGKFISGEEDD	Chlorophyll a-b binding protein domain	IPR023329	87-238	4ri2.1.A	7	6	GILS122QLNLETGIPIYEAEPLLLFFILFTLLGAIGALGDR	X-ray	2.35Å	0.8764	0.55	92-266	0.66	0.56	-1.27
Oxygen-evolving enhancer protein 1 (PsbO)	EMT33794	Aegilops tauschii	MAASLQAAATLMPAKIGGRASSARPSSHVARAFGVDAGARITCSLQSDIREVASKCADAAKMAGFALATSALLVSGASAEGAPKRLTFDEIQSKTYMEVKGTGTANQCPTIDGGVDSFPFKAGKYEMKKFCLEPTSFTVKAEGIQKNEPPAFQKTKLMTRLTYTLDEMEGPLEVGADGTLKFEEKDGIDYAAVTVQLPGGERVPFLFTVKQLVATGKPESFSGPFLVPSYRGSSFLDPKGRGGSTGYDNAVALPAGGRGDEEELAKENVKNASSSTGNITLSVTKSKPETGEVIGVFESVQPSDTDLGAKAPKDVKIQGVWYAQLESN	Manganese-stabilising domain	IPR002628	94-326	3jcu.1.O	6	28	QLVATGKPES220FSGPFLVPSYR	EM	3.20Å	0.7877	0.54	85-326	0.99	0.7	-3.3
Thylakoid lumenal 29 kDa protein, chloroplastic (TL29)	BAJ87776	Hordeum vulgare subsp. Vulgare	MAGATFLSAPALLGLPSVSSPARRHAHVQVCCQAKAGGSEDAAACQEAPRFHRRDLIGGCFGAAVGLEIAEASTRSTGVAAAADLIERRQRSEFQSSIKSTLTAAIEAKPELVPSLLTLALNDAMTYDKATKTGGPNGSIRLSAEISRPENSGLSAALDLLVEAKKEIDSYSKGGPISFADLVQIGASQALKKTFLDAAIAKTGGNQEKGRTLYSAYGSSGQWGFFDKIFGRDDVQEPDPEGRVPQWSTASVQEMKDKFISVGLGPRQVAVMSAFFGPDQAATEAKLIVDPDCRPWVEKQRSRETVSRTDYEVDLITTVTKLSYLGQKINYEAYTYPKQKINLGNLKL	Haem peroxidase domain	IPR002016	99-273	3rrw.1.A	18	2	TLYSAYGSS220GQWGFFDK	X-ray	2.50Å	0.7143	0.51	85 - 338	0.76	0.66	-0.95
Photosystem I related protein (4)
Photosystem I subunit VII (PsaC)	P0C359	Oryza sativa	MSHSVKIYDTCIGCTQCVRACPTDVLEMIPWDGCKAKQIASAPRTEDCVGCKRCESACPTDFLSVRVYLGPETTRSMALSY	4Fe-4S ferredoxin-type, iron-sulphur binding domain	IPR017896	1-31 and 39-68	4y28.1.H	2	4	VYLGPET73TR	X-ray	2.80Å	0.963	0.61	1 - 81	1	0.99	-0.71
Photosystem I reaction center subunit II, chloroplastic (PsaD)	XP_003564108	Brachypodium distachyon	MAMATQASAATRHLLAATRSPSSSPKPRSLAFPSPTSRAPTALHAAAPETPAAPVATPAPAGFVPPQLDPSTPSPIFGGSTGGLLRKAQVEEFYVITWTSPKEQVFEMPTGGAAIMREGPNLLKLARKEQCLALGNRLRSKYKIAYQFYRVFPSGEVQYLHPKDGVYPEKVNAGRQGVGQNFRSIGKNVSPIEVKFTGKNTFDV	PSI PsaD sununit	IPR003685	77-211	2wsc.1.H	1	3	VFPS154GEVQYLHPK	X-ray	3.30Å	0.7079	0.5	67-204	0.99	0.72	-11.36
Photosystem I reaction center subunit IV, chloroplastic-like (PsaE)	XP_003563195	Brachypodium distachyon	MASTNMASATSRFMLAAGAVPSGGVGSSNRVSFVPSSNRLGRKLVARAEEEPAAPAPTPAAAPETAEGAVATKEPAKAKPPPIGPKRGAKVKILRRESYWYNGTGSVVTVDQDPNTRYPVVVRFAKVNYAGVSTNNYALDEIKEV	Electron transport accessory protein-like domain	IPR008990	85-145	4y28.1.J	1	5	ESYWYNGTGS106VVTVDQD	X-ray	2.80Å	0.9077	0.59	81 - 145	0.45	0.41	-2.21
Photosystem I reaction center subunit IV A (PsaE)	ACG30530	Zea mays	MASTNMASATSRFMLAAGVPTGSSGGRVNFASAPKAEKPPPIGPKRGAKVKILRRESYWYNGIGNVVTVDQDPNTRYPVVVRFNKVNYAGVSTNNYALDEVLEVK	Electron transport accessory protein-like domain	IPR008990	44-104	4y28.1.J	1	5	VNYAGVS92TNNYALDEVLEVK	X-ray	2.80Å	0.9091	0.58	40 - 105	0.63	0.63	-2.27
Photosynthetic electron transfer chain related protein (2)
Cytochrome f (Cyt f)	A1EA21	Agrostis stolonifera	MENRNTFSWVKEQMTRSISVSIMIYVITQTSISNAYPIFAQQGYENPREATGRIVCANCHLASKPVDIEVPQAVLPDTVFEAVLRIPYDMQLKQVLANGKKGGLNVGAVLILPEGFELAPPDRISPELKEKIGNLSFQSYRPDKKNILVIGPVPGKKYSEIVFPILSPDPATKKDAYFLKYPIYVGGNRGRGQIYPDGSKSNNTVYNATSTGIVRKILRKEKGGYEISIVDASDGRQVIDTIPPGPELLVSEGESIKLDQPLTSNPNVGGFGQGDAEIVLQDPLRVQGLLFFFASVILAQVFLVLKKKQFEKVQLYEMNF	Cytochrome f large domain; Cytochrome f small domain; Cytochrome f transmembrane anchor	IPR024094; IPR011054; IPR024058	36-203 and 264-285; 203-265; 282-320	1q90.1.A	6	23	VQLY316EMNF	X-ray	3.10 Å	0.7148	0.52	36 - 320	0.89	0.78	0.06
Ferredoxin-NADP reductase, leaf isozyme, chloroplastic (FNR)	KEH27588	Medicago truncatula	MAAAVTAAVSFPYSNSTSLPIRTSVISPDRLVFKKVSLNNVSISGRLTVRAEVATEAPAPVKVEKISKKQEEGIVVNKFKPKTPYIGRCLLNTKITGDDAPGETWHMVFSTEGEVPYREGQSIGIVPDGIDKNGKPHKLRLYSIASSALGDFGDSKTVSLCVKRLVYTNDAGEVVKGVCSNFLCDLRPGSEVQITGPVGKEMLMPKDPNATVIMLGTGTGIAPFRSFLWKMFFEKHEDYKVREEYGTKEITTE	Ferredoxin reductase-type FAD-binding domain; Flavoprotein pyridine nucleotide cytochrome reductase	IPR017927; IPR001709	58-204; 212-328	1qg0.1.A	4	16	LVYT168NDAGEVVK	X-ray	2.50Å	0.8838	0.57	66 - 251	0.78	0.65	0.54
Carbohydrate and energy metabolism (3)
ATP synthase alpha subunit	KEH17711	Medicago truncatula	MATLRVDEIHKILRERIEQYNRKVGIENIGRVVQVGDGIARIIGLGEIMSGELVQFAEGTRGIALNLESKNVGVVLMGDGLLIQEGSSVKATGIIAQIPVSEGYLGRVVNALAKPIDGKGEIIASESRLIESPAPSIISRRSVYEPLQTGLIAIDSMIPIGRGQRELIIGDRQTGKTAVATDTILNQKGQGVICVYVAIGQRASSVAQVVTTFHEEGAMEYTIVVAEMADSPATLQYLAPYTGAALAEYFMYRERHTLIIYDDLSKQAQAYRQMSLLLRRPPGREAYPGDVFYLHSRLLERAAKLNSLLGEGSMTALPIVETQSGDVSAYIPTNVISITDGQIFLSADLFNAGIRPAINVGISVSRVGSAAQIKAMKQVAGKSKLELAQFAELQAFAQF…	N-terminal domain; Central domain; C-terminal domain	IPR004100; IPR027417; IPR000793	11-95; 96-372; 372-501	5cdf.1.A	22	25	GEIIAS125ESR	X-ray	2.30Å	0.5691	0.45	25 - 501	0.99	0.78	-0.86
ATP synthase beta subunit	CAB89989	Sarracenia flava	SGGSVLEKKKTGCIVQIIGPVLDVAFRPGKMPNIYNALLVKGRNTGGQPINXTCEVQQLLGNNRVRAVAMSATDGLTRGMEVIDTGAPLSVPVGGATLGQIFNVLGEPVDNLGPVDTRTTSPIHRSAPAFIQLDTKLSIFETGIKVVDLLAPYRRGGKIGLFGGAGVGKTVLIMELINNIAKAHGGVSVFGGVGERTREGNDLYMEMKESGVINEKNIAESKVALVYGQMNEPPGARMRVGLTALTMAEYFRDVNEQDVLLFIDNIFRFVQAGSEVSALLGRMPSAVGYQPTLSTEMGSLQERITSTKEGSITSIQAVYVPADDLTDPAPATTFAHLDATTVLSRGLAAKGIYPAVDPLDSTSTMLQPRIVGEEHYETAQRVKQTLQRYKELQDIIAIL…	N-terminal domain; Central domain; C-terminal domain	IPR004100; IPR027417; IPR000793	11-88; 89-368; 366-481	1fx0.1.B	17	20	GRNTGGQPINAT53CEVQQLLGNNR	X-ray	3.20Å	0.9543	0.58	10 - 476	1	0.97	-2.37
Pyruvate dehydrogenase E1 component subunit alpha-2 (PDH)	Q8H1Y0	Arabidopsis thaliana	MALSRLSSRSNTFLKPAITALPSSIRRHVSTDSSPITIETAVPFTSHLCESPSRSVETSSEEILAFFRDMARMRRMEIAADSLYKAKLIRGFCHLYDGQEALAVGMEAAITKKDAIITSYRDHCTFIGRGGKLVDAFSELMGRKTGCSHGKGGSMHFYKKDASFYGGHGIVGAQIPLGCGLAFAQKYNKDEAVTFALYGDGAANQGQLFEALNISALWDLPAILVCENNHYGMGTATWRSAKSPAYFKRGDYVPGLKVDGMDALAVKQACKFAKEHALKNGPIILEMDTYRYHGHSMSDPGSTYRTRDEISGVRQVRDPIERVRKLLLTHDIATEKELKDMEKEIRKEVDDAVAQAKESPIPDASELFTNMYVKDCGVESFGADRKELKVTLP	Thiamin diphosphate-binding fold	IPR029061	52-374	1ni4.1.A	14	12	YHGHS296MSDPGSTYR	X-ray	1.95 Å	0.5117	0.44	49 - 392	0.87	0.72	-1.56
Note: aProtein names from NCBInr and the functional categories of the protein species. bDatabase accession number from NCBInr. cThe plant species that the peptides matched from. dSequence of identified peptide. eFunctional domain predicted by InterPro: the integrative protein signature database. fInterPro accession number of the predicted functional domain. gAmino acid range of the predicted func…
