## Supplemental Table 12 for "Na_2_CO_3_-Responsive Photosynthetic and ROS Scavenging Mechanisms in Chloroplasts of Alkaligrass Revealed by Phosphoproteomics"

### Sheet: Primer
Table S12 List of primer pairs used in quantitative real-time PCR
Gene name	Gene description	Primer sequence (5'–3') (sense/anti-sense )	Amplicon length (bp)/Tm (°C)
UBQ	Ubiquitin	CGAAATTGACATTGAGCCCACTGAC	99/84.0
		GCATAAATCAACCTTTGCTGCACGG
Lhca4	Photosystem I light-harvesting complex type 4 protein	ACTTCGCCAACACCACGGCTCTCTTC	134/85.7
		TGAGGCTTCTATCCCCAGGAATGTCC
Lhcb1	Chlorophyll a-b binding protein of LHCII type 1-like	CCGACCCCGAGACATTCTCCAAAAAC	146/89.1
		CCCAGCCTTGAACCAAACTGCTTCAC
CP24	Chlorophyll a/b binding protein CP24	AGTTGGCGAAGTTCTCGGCGGAGC	108/92.4
		TCACGGGGTGGGTGGAGTCGAAGC
PsbH	Photosystem II reaction center protein H	ATAGCGAATAAAGCCATTGCGACCCC	122/84.3
		CCTAGACCAAAACGAACTGGTGCAGG
PsbO	Oxygen-evolving enhancer protein 1	GTGGTGGCTCTACTGGCTACGACAAC	138/92.8
		TGCTCTTGGTGATGCTGAGGGTGATG
PsbP	PsbP domain-containing protein	CAGGGAGTACATCGACACCTTTGACG	100/86.7
		CGGGTCTCTGAAGAATATGTCCGCAC
PsaD	Photosystem I reaction center subunit II	CCGGTGAACTTGACCTCGAATGGGG	109/91.1
		CAAGGACGGCGTCTACCCGGAGAAG
PsaE	Photosystem I reaction center subunit IV	ACAGGCTCGGCAGGAAGCTCGTG	153/97.7
		CTCCCCTCTTGGGTCCAATCGGC
PsaH	Photosystem I reaction center subunit VI	TGCATCATGCACGCAGCTAGCATCC	159/85.2
		CACGCGGCAAGATCTAAGCTTCTCC
Cyt f	Cytochrome f	TATTCTTGTGATAGGCCCTGTTCCCG	144/82.6
		ATCTGTCCTCTTCCTCGGTTTCCACC
ISP	Rieske-like (2Fe-2S) domain containing protein	TGCGGAAACTATTTGTGTACCCTGCG	182/86.7
		TCCAACGCCTTCATCCACTACCATTC
FNR	Ferredoxin-NADP reductase	TCACAGGCCCCTCGGGCAAAATAATG	172/87.6
		CCAAGGAAGAGCCAAGCCAGACCACC
FBA	Fructose-bisphosphate aldolase	ACGCCCGTGCTCTCCAGAACTCAGTG	168/94.4
		GGAACATCCCCTTCTTCGCCTCGTCG
ATP-α	ATP synthase α subunit	AGGCGAAGGAAGTATGACCGCTTTAC	144/82.9
		GCAGGTCGAATTCCGGCATTGAATAG
ATP-β	ATP synthase β subunit	AGAGGAATGGAAGTGATTGACACGGG	134/86.9
		GGGAACGTCGCACTACTATCTACAGG
ATP-ε	ATP synthase ε subunit	CCAAACCATGCCCCCATTAACACAGC	158/84.3
		TCACTACCCAGTTCCGCATCATTTCC
PDH	Pyruvate dehydrogenase E1 component subunit alpha-2	CATTATGGGATGGGAACCGCTGAGTG	128/88.2
		AATTTGCATGCCTGCTTCACAGCAAG
Na+/H+ antiporter	Na+/H+ antiporter	CTGTAGTTGGGACCCTCATCTCCTTC	136/87.2
		ACAGAGTCCGTTGCCGAGAATATTGC
Villin-2	Villin-2	CCCAAAAGCCCACACTCACAATCTCG	194/85.9
		TCCCCCTCTAATGGCACTTCATCTTC
CURT1A	Protein curvature thylakoid 1A	CGAAGACCTGAAAGCAAAGTGGGACG	150/91.5
		ACGAGCTCCATAAGCTTGGGAAGCAG
DLP	Dynamin-2A-like protein	GTGTTCAGGCCCTTCTGTCGAACAAG	154/86.1
		TCAGCTTCAGATTGCCATGCCGCTTC
FLN	Fructokinase-like 2	CCGCTAGTAGGCTGGTGGATCATGAG	122/84.6
		AGCTGCTAGAGCAAGGGCAACATTGG
CAS	Calcium sensing receptor	GTCCGCTCTAAAGACATTCGCAGATG	184/95.2
		TAGGCTGAACGAGACTAGTGACCACG
RNA-BP	RNA binding protein	TTGTGTACAAGACACCCGAGGGCGC	131/89.6
		CCCAGATTGCTGTGGTTGCTGCTTC
ZF	Zinc finger protein	TTCTTCGGATGACCAGCAGAGAGCAC	124/84.6
		TGGAACGGAAGCAGCTTGGTATGACG
SRSF	Serine/arginine-rich splicing factor 33-like	GCCAAAGGATTATTACAGCGGGGAGC	152/87.1
		TTTTCCGTGACTCAGCAGCAAGCACG
AlaRS	Alanine-tRNA ligase	GCGCTTCCTTGATTTCTATGCCGCCC	150/89.6
		CATGGTACACGCCTAGGTTCCTTGCC
FtsH	ATP-dependent zinc metalloprotease FtsH 2	TGACAGGATAGTGGCTGGCATGGAAG	174/88.5
		AACCAGGTGAGACCACGAGCTTGACC
