## Supplemental Table 13 for "Na_2_CO_3_-Responsive Photosynthetic and ROS Scavenging Mechanisms in Chloroplasts of Alkaligrass Revealed by Phosphoproteomics"

### Sheet: Sheet1
Table S13 Information of antibody used for chloroplast purity assessment
Antibody(a)	Subcellular organelle(b)	Purchase info.(c)	Dilution(d)	Protein loading amount(e)
Casalase (CAT) from Cucurbita sp. Amakuri Nankin	Peroxisome	Yamaguchi et al., 1984	1:4000	10μg
Cytosolic fructose 1,6 biphosphatase (cFBPase) from Arabidopsis	Cytosol	Agrisera no. AS04 043, Stockholm, Sweden	1:4000	20μg
Mitochondrial cytochrome oxidase subunit II (COXII)	Mitochondria	Agrisera no. AS04 053A, Stockholm, Sweden	1:2000	10μg
Secretion-associated and Ras-related protein 1 (Sar1)	Endoplasmic reticulum	Agrisera no. AS08 326, Stockholm, Sweden	1:2000	10μg
Vacuolar-type H+-ATPase (VHA)	Vacuole	Agrisera no. AS07 213, Stockholm, Sweden	1:4000	20μg
Note: aAntibodies used for chloroplast purity assessment. bSubcellular localizations for the different marker proteins. cPurchase informations of the antibodies. dAntibody dilution during western blot analysis. echloroplast or leaf protein loading amount during western blot analysis.
